# Regulation of sphingolipid synthesis by the C2H2 zinc finger transcription factor Com2 through ubiquitin-proteasome mediated degradation pathway

**DOI:** 10.64898/2026.02.20.707110

**Authors:** Kosei Matsumoto, Ayane Nagai, Nao Komatsu, Yuko Ishino, Rina Shirai, Toshiya Ueno, Mio Masaki, Ken-taro Sakata, Motohiro Tani, Tatsuya Maeda, Naotaka Tanaka, Mitsuaki Tabuchi

## Abstract

Membrane lipid synthesis is globally coordinated by a limited set of master transcription factors that regulate broad gene networks encoding lipid-metabolic enzymes and their regulators. Here, we identify the C2H2 zinc-finger transcription factor Com2 as a regulator of sphingolipid homeostasis in *Saccharomyces cerevisiae* that promotes transcription of downstream targets, including the protein kinase Ypk1, a key activator of sphingolipid synthesis. Com2 protein abundance increased upon treatment with myriocin, an inhibitor of sphingolipid synthesis, but rapidly decreased after addition of phytosphingosine (PHS), a precursor of complex sphingolipids; this decrease was blocked by proteasome inhibitors. These results suggest that Com2 is regulated in a sphingolipid-dependent manner through proteasome-mediated degradation. Moreover, a Com2 mutant in which lysine residues putatively involved in ubiquitination were replaced with arginine exhibited attenuated PHS-dependent degradation and elevated phosphorylation. Likewise, a mutant in which putative phosphorylation sites were replaced with alanine showed reduced PHS-dependent degradation. Together, these findings indicate that Com2 undergoes phosphorylation-dependent degradation via the ubiquitin–proteasome system in response to sphingolipid levels.
