## Supplementary material for "Regulation of sphingolipid synthesis by the C2H2 zinc finger transcription factor Com2 through ubiquitin-proteasome mediated degradation pathway": Source data-2: Fig. 1-S3E data.csv

None	None	None	Myriocin	Myriocin	Myriocin	Terbinafine	Terbinafine	Terbinafine	Micnazole	Micnazole	Micnazole
1.310000000	1.320000000	0.370000000	10.250000000	10.650000000	7.460000000	2.980000000	2.480000000	2.050000000	1.550000000	1.630000000	1.340000000
