## Supplementary material for "Regulation of sphingolipid synthesis by the C2H2 zinc finger transcription factor Com2 through ubiquitin-proteasome mediated degradation pathway": Source data-2: Fig. 1-S3E, Ordinary one-way ANOVA of Com2-13Myc data.csv

Number of families	1
Number of comparisons per family	6
Alpha	0.05
Tukey's multiple comparisons test	Mean Diff.	95.00% CI of diff.	Below threshold?	Summary	Adjusted P Value
None vs. Myriocin	-8.453	-10.92 to -5.988	Yes	****	<0.0001	A-B
None vs. Terbinafine	-1.503	-3.969 to 0.9623	No	ns	0.2807	A-C
None vs. Micnazole	-0.5067	-2.972 to 1.959	No	ns	0.9098	A-D
Myriocin vs. Terbinafine	6.950	4.484 to 9.416	Yes	****	<0.0001	B-C
Myriocin vs. Micnazole	7.947	5.481 to 10.41	Yes	****	<0.0001	B-D
Terbinafine vs. Micnazole	0.9967	-1.469 to 3.462	No	ns	0.5908	C-D
Test details	Mean 1	Mean 2	Mean Diff.	SE of diff.	n1	n2	q	DF
None vs. Myriocin	1.000	9.453	-8.453	0.7699	3	3	15.53	8
None vs. Terbinafine	1.000	2.503	-1.503	0.7699	3	3	2.761	8
None vs. Micnazole	1.000	1.507	-0.5067	0.7699	3	3	0.9306	8
Myriocin vs. Terbinafine	9.453	2.503	6.950	0.7699	3	3	12.77	8
Myriocin vs. Micnazole	9.453	1.507	7.947	0.7699	3	3	14.60	8
Terbinafine vs. Micnazole	2.503	1.507	0.9967	0.7699	3	3	1.831	8
Compact letter display
Myriocin	A
Terbinafine	B
Micnazole	B
None	B
