## Supplementary material for "Regulation of sphingolipid synthesis by the C2H2 zinc finger transcription factor Com2 through ubiquitin-proteasome mediated degradation pathway": Source data-2: Fig. 1G data.csv

26℃	26℃	26℃	37℃	37℃	37℃	acetic acid	acetic acid	acetic acid	Tris-HCl pH8	Tris-HCl pH8	Tris-HCl pH8	NaCl	NaCl	NaCl	Tunicamycin	Tunicamycin	Tunicamycin	CFW	CFW	CFW	SDS	SDS	SDS	Miconzole	Miconzole	Miconzole	Myriocin	Myriocin	Myriocin	AbA	AbA	AbA	lip1-1 -Dox	lip1-1 -Dox	lip1-1 -Dox	lip1-1 +Dox	lip1-1 +Dox	lip1-1 +Dox
100	100	100	73	66	39	172	7	160	240	541	262	40	154	73	64	228	323	81	287	171	95	303	247	70	98	453	269	326	819	314	143	511	100	100	100	303	359	143
