## Supplementary material for "Regulation of sphingolipid synthesis by the C2H2 zinc finger transcription factor Com2 through ubiquitin-proteasome mediated degradation pathway": Source data-2: Fig. 1G-Ordinary one-way ANOVA of Fig 1G data.csv

Number of families	1
Number of comparisons per family	78
Alpha	0.05
Tukey's multiple comparisons test	Mean diff.	95.00% CI of diff.	Below threshold?	Summary	Adjusted P Value
26℃ vs. 37℃	40.67	-381.6 to 463.0	No	ns	>0.9999	A-B
26℃ vs. acetic acid	-13.00	-435.3 to 409.3	No	ns	>0.9999	A-C
26℃ vs. Tris-HCl pH8	-247.7	-670.0 to 174.6	No	ns	0.6432	A-D
26℃ vs. NaCl	11.00	-411.3 to 433.3	No	ns	>0.9999	A-E
26℃ vs. Tunicamycin	-105.0	-527.3 to 317.3	No	ns	0.9991	A-F
26℃ vs. CFW	-79.67	-502.0 to 342.6	No	ns	>0.9999	A-G
26℃ vs. SDS	-115.0	-537.3 to 307.3	No	ns	0.9980	A-H
26℃ vs. Miconzole	-107.0	-529.3 to 315.3	No	ns	0.9990	A-I
26℃ vs. Myriocin	-371.3	-793.6 to 50.96	No	ns	0.1257	A-J
26℃ vs. AbA	-222.7	-645.0 to 199.6	No	ns	0.7723	A-K
26℃ vs. lip1-1 -Dox	0.000	-422.3 to 422.3	No	ns	>0.9999	A-L
26℃ vs. lip1-1 +Dox	-168.3	-590.6 to 254.0	No	ns	0.9553	A-M
37℃ vs. acetic acid	-53.67	-476.0 to 368.6	No	ns	>0.9999	B-C
37℃ vs. Tris-HCl pH8	-288.3	-710.6 to 134.0	No	ns	0.4248	B-D
37℃ vs. NaCl	-29.67	-452.0 to 392.6	No	ns	>0.9999	B-E
37℃ vs. Tunicamycin	-145.7	-568.0 to 276.6	No	ns	0.9847	B-F
37℃ vs. CFW	-120.3	-542.6 to 302.0	No	ns	0.9970	B-G
37℃ vs. SDS	-155.7	-578.0 to 266.6	No	ns	0.9745	B-H
37℃ vs. Miconzole	-147.7	-570.0 to 274.6	No	ns	0.9830	B-I
37℃ vs. Myriocin	-412.0	-834.3 to 10.30	No	ns	0.0607	B-J
37℃ vs. AbA	-263.3	-685.6 to 159.0	No	ns	0.5574	B-K
37℃ vs. lip1-1 -Dox	-40.67	-463.0 to 381.6	No	ns	>0.9999	B-L
37℃ vs. lip1-1 +Dox	-209.0	-631.3 to 213.3	No	ns	0.8335	B-M
acetic acid vs. Tris-HCl pH8	-234.7	-657.0 to 187.6	No	ns	0.7124	C-D
acetic acid vs. NaCl	24.00	-398.3 to 446.3	No	ns	>0.9999	C-E
acetic acid vs. Tunicamycin	-92.00	-514.3 to 330.3	No	ns	0.9998	C-F
acetic acid vs. CFW	-66.67	-489.0 to 355.6	No	ns	>0.9999	C-G
acetic acid vs. SDS	-102.0	-524.3 to 320.3	No	ns	0.9994	C-H
acetic acid vs. Miconzole	-94.00	-516.3 to 328.3	No	ns	0.9997	C-I
acetic acid vs. Myriocin	-358.3	-780.6 to 63.96	No	ns	0.1562	C-J
acetic acid vs. AbA	-209.7	-632.0 to 212.6	No	ns	0.8307	C-K
acetic acid vs. lip1-1 -Dox	13.00	-409.3 to 435.3	No	ns	>0.9999	C-L
acetic acid vs. lip1-1 +Dox	-155.3	-577.6 to 267.0	No	ns	0.9749	C-M
Tris-HCl pH8 vs. NaCl	258.7	-163.6 to 681.0	No	ns	0.5830	D-E
Tris-HCl pH8 vs. Tunicamycin	142.7	-279.6 to 565.0	No	ns	0.9870	D-F
Tris-HCl pH8 vs. CFW	168.0	-254.3 to 590.3	No	ns	0.9559	D-G
Tris-HCl pH8 vs. SDS	132.7	-289.6 to 555.0	No	ns	0.9929	D-H
Tris-HCl pH8 vs. Miconzole	140.7	-281.6 to 563.0	No	ns	0.9884	D-I
Tris-HCl pH8 vs. Myriocin	-123.7	-546.0 to 298.6	No	ns	0.9961	D-J
Tris-HCl pH8 vs. AbA	25.00	-397.3 to 447.3	No	ns	>0.9999	D-K
Tris-HCl pH8 vs. lip1-1 -Dox	247.7	-174.6 to 670.0	No	ns	0.6432	D-L
Tris-HCl pH8 vs. lip1-1 +Dox	79.33	-343.0 to 501.6	No	ns	>0.9999	D-M
NaCl vs. Tunicamycin	-116.0	-538.3 to 306.3	No	ns	0.9978	E-F
NaCl vs. CFW	-90.67	-513.0 to 331.6	No	ns	0.9998	E-G
NaCl vs. SDS	-126.0	-548.3 to 296.3	No	ns	0.9954	E-H
NaCl vs. Miconzole	-118.0	-540.3 to 304.3	No	ns	0.9975	E-I
NaCl vs. Myriocin	-382.3	-804.6 to 39.96	No	ns	0.1039	E-J
NaCl vs. AbA	-233.7	-656.0 to 188.6	No	ns	0.7176	E-K
NaCl vs. lip1-1 -Dox	-11.00	-433.3 to 411.3	No	ns	>0.9999	E-L
NaCl vs. lip1-1 +Dox	-179.3	-601.6 to 243.0	No	ns	0.9318	E-M
Tunicamycin vs. CFW	25.33	-397.0 to 447.6	No	ns	>0.9999	F-G
Tunicamycin vs. SDS	-10.00	-432.3 to 412.3	No	ns	>0.9999	F-H
Tunicamycin vs. Miconzole	-2.000	-424.3 to 420.3	No	ns	>0.9999	F-I
Tunicamycin vs. Myriocin	-266.3	-688.6 to 156.0	No	ns	0.5410	F-J
Tunicamycin vs. AbA	-117.7	-540.0 to 304.6	No	ns	0.9975	F-K
Tunicamycin vs. lip1-1 -Dox	105.0	-317.3 to 527.3	No	ns	0.9991	F-L
Tunicamycin vs. lip1-1 +Dox	-63.33	-485.6 to 359.0	No	ns	>0.9999	F-M
CFW vs. SDS	-35.33	-457.6 to 387.0	No	ns	>0.9999	G-H
CFW vs. Miconzole	-27.33	-449.6 to 395.0	No	ns	>0.9999	G-I
CFW vs. Myriocin	-291.7	-714.0 to 130.6	No	ns	0.4081	G-J
CFW vs. AbA	-143.0	-565.3 to 279.3	No	ns	0.9868	G-K
CFW vs. lip1-1 -Dox	79.67	-342.6 to 502.0	No	ns	>0.9999	G-L
CFW vs. lip1-1 +Dox	-88.67	-511.0 to 333.6	No	ns	0.9998	G-M
SDS vs. Miconzole	8.000	-414.3 to 430.3	No	ns	>0.9999	H-I
SDS vs. Myriocin	-256.3	-678.6 to 166.0	No	ns	0.5958	H-J
SDS vs. AbA	-107.7	-530.0 to 314.6	No	ns	0.9989	H-K
SDS vs. lip1-1 -Dox	115.0	-307.3 to 537.3	No	ns	0.9980	H-L
SDS vs. lip1-1 +Dox	-53.33	-475.6 to 369.0	No	ns	>0.9999	H-M
Miconzole vs. Myriocin	-264.3	-686.6 to 158.0	No	ns	0.5519	I-J
Miconzole vs. AbA	-115.7	-538.0 to 306.6	No	ns	0.9979	I-K
Miconzole vs. lip1-1 -Dox	107.0	-315.3 to 529.3	No	ns	0.9990	I-L
Miconzole vs. lip1-1 +Dox	-61.33	-483.6 to 361.0	No	ns	>0.9999	I-M
Myriocin vs. AbA	148.7	-273.6 to 571.0	No	ns	0.9821	J-K
Myriocin vs. lip1-1 -Dox	371.3	-50.96 to 793.6	No	ns	0.1257	J-L
Myriocin vs. lip1-1 +Dox	203.0	-219.3 to 625.3	No	ns	0.8574	J-M
AbA vs. lip1-1 -Dox	222.7	-199.6 to 645.0	No	ns	0.7723	K-L
AbA vs. lip1-1 +Dox	54.33	-368.0 to 476.6	No	ns	>0.9999	K-M
lip1-1 -Dox vs. lip1-1 +Dox	-168.3	-590.6 to 254.0	No	ns	0.9553	L-M
Test details	Mean 1	Mean 2	Mean diff.	SE of diff.	n1	n2	q	DF
26℃ vs. 37℃	100.0	59.33	40.67	116.2	3	3	0.4949	26
26℃ vs. acetic acid	100.0	113.0	-13.00	116.2	3	3	0.1582	26
26℃ vs. Tris-HCl pH8	100.0	347.7	-247.7	116.2	3	3	3.014	26
26℃ vs. NaCl	100.0	89.00	11.00	116.2	3	3	0.1339	26
26℃ vs. Tunicamycin	100.0	205.0	-105.0	116.2	3	3	1.278	26
26℃ vs. CFW	100.0	179.7	-79.67	116.2	3	3	0.9695	26
26℃ vs. SDS	100.0	215.0	-115.0	116.2	3	3	1.400	26
26℃ vs. Miconzole	100.0	207.0	-107.0	116.2	3	3	1.302	26
26℃ vs. Myriocin	100.0	471.3	-371.3	116.2	3	3	4.519	26
26℃ vs. AbA	100.0	322.7	-222.7	116.2	3	3	2.710	26
26℃ vs. lip1-1 -Dox	100.0	100.0	0.000	116.2	3	3	0.000	26
26℃ vs. lip1-1 +Dox	100.0	268.3	-168.3	116.2	3	3	2.049	26
37℃ vs. acetic acid	59.33	113.0	-53.67	116.2	3	3	0.6531	26
37℃ vs. Tris-HCl pH8	59.33	347.7	-288.3	116.2	3	3	3.509	26
37℃ vs. NaCl	59.33	89.00	-29.67	116.2	3	3	0.3610	26
37℃ vs. Tunicamycin	59.33	205.0	-145.7	116.2	3	3	1.773	26
37℃ vs. CFW	59.33	179.7	-120.3	116.2	3	3	1.464	26
37℃ vs. SDS	59.33	215.0	-155.7	116.2	3	3	1.894	26
37℃ vs. Miconzole	59.33	207.0	-147.7	116.2	3	3	1.797	26
37℃ vs. Myriocin	59.33	471.3	-412.0	116.2	3	3	5.014	26
37℃ vs. AbA	59.33	322.7	-263.3	116.2	3	3	3.205	26
37℃ vs. lip1-1 -Dox	59.33	100.0	-40.67	116.2	3	3	0.4949	26
37℃ vs. lip1-1 +Dox	59.33	268.3	-209.0	116.2	3	3	2.544	26
acetic acid vs. Tris-HCl pH8	113.0	347.7	-234.7	116.2	3	3	2.856	26
acetic acid vs. NaCl	113.0	89.00	24.00	116.2	3	3	0.2921	26
acetic acid vs. Tunicamycin	113.0	205.0	-92.00	116.2	3	3	1.120	26
acetic acid vs. CFW	113.0	179.7	-66.67	116.2	3	3	0.8113	26
acetic acid vs. SDS	113.0	215.0	-102.0	116.2	3	3	1.241	26
acetic acid vs. Miconzole	113.0	207.0	-94.00	116.2	3	3	1.144	26
acetic acid vs. Myriocin	113.0	471.3	-358.3	116.2	3	3	4.361	26
acetic acid vs. AbA	113.0	322.7	-209.7	116.2	3	3	2.552	26
acetic acid vs. lip1-1 -Dox	113.0	100.0	13.00	116.2	3	3	0.1582	26
acetic acid vs. lip1-1 +Dox	113.0	268.3	-155.3	116.2	3	3	1.890	26
Tris-HCl pH8 vs. NaCl	347.7	89.00	258.7	116.2	3	3	3.148	26
Tris-HCl pH8 vs. Tunicamycin	347.7	205.0	142.7	116.2	3	3	1.736	26
Tris-HCl pH8 vs. CFW	347.7	179.7	168.0	116.2	3	3	2.045	26
Tris-HCl pH8 vs. SDS	347.7	215.0	132.7	116.2	3	3	1.615	26
Tris-HCl pH8 vs. Miconzole	347.7	207.0	140.7	116.2	3	3	1.712	26
Tris-HCl pH8 vs. Myriocin	347.7	471.3	-123.7	116.2	3	3	1.505	26
Tris-HCl pH8 vs. AbA	347.7	322.7	25.00	116.2	3	3	0.3042	26
Tris-HCl pH8 vs. lip1-1 -Dox	347.7	100.0	247.7	116.2	3	3	3.014	26
Tris-HCl pH8 vs. lip1-1 +Dox	347.7	268.3	79.33	116.2	3	3	0.9655	26
NaCl vs. Tunicamycin	89.00	205.0	-116.0	116.2	3	3	1.412	26
NaCl vs. CFW	89.00	179.7	-90.67	116.2	3	3	1.103	26
NaCl vs. SDS	89.00	215.0	-126.0	116.2	3	3	1.533	26
NaCl vs. Miconzole	89.00	207.0	-118.0	116.2	3	3	1.436	26
NaCl vs. Myriocin	89.00	471.3	-382.3	116.2	3	3	4.653	26
NaCl vs. AbA	89.00	322.7	-233.7	116.2	3	3	2.844	26
NaCl vs. lip1-1 -Dox	89.00	100.0	-11.00	116.2	3	3	0.1339	26
NaCl vs. lip1-1 +Dox	89.00	268.3	-179.3	116.2	3	3	2.182	26
Tunicamycin vs. CFW	205.0	179.7	25.33	116.2	3	3	0.3083	26
Tunicamycin vs. SDS	205.0	215.0	-10.00	116.2	3	3	0.1217	26
Tunicamycin vs. Miconzole	205.0	207.0	-2.000	116.2	3	3	0.02434	26
Tunicamycin vs. Myriocin	205.0	471.3	-266.3	116.2	3	3	3.241	26
Tunicamycin vs. AbA	205.0	322.7	-117.7	116.2	3	3	1.432	26
Tunicamycin vs. lip1-1 -Dox	205.0	100.0	105.0	116.2	3	3	1.278	26
Tunicamycin vs. lip1-1 +Dox	205.0	268.3	-63.33	116.2	3	3	0.7708	26
CFW vs. SDS	179.7	215.0	-35.33	116.2	3	3	0.4300	26
CFW vs. Miconzole	179.7	207.0	-27.33	116.2	3	3	0.3326	26
CFW vs. Myriocin	179.7	471.3	-291.7	116.2	3	3	3.550	26
CFW vs. AbA	179.7	322.7	-143.0	116.2	3	3	1.740	26
CFW vs. lip1-1 -Dox	179.7	100.0	79.67	116.2	3	3	0.9695	26
CFW vs. lip1-1 +Dox	179.7	268.3	-88.67	116.2	3	3	1.079	26
SDS vs. Miconzole	215.0	207.0	8.000	116.2	3	3	0.09736	26
SDS vs. Myriocin	215.0	471.3	-256.3	116.2	3	3	3.120	26
SDS vs. AbA	215.0	322.7	-107.7	116.2	3	3	1.310	26
SDS vs. lip1-1 -Dox	215.0	100.0	115.0	116.2	3	3	1.400	26
SDS vs. lip1-1 +Dox	215.0	268.3	-53.33	116.2	3	3	0.6491	26
Miconzole vs. Myriocin	207.0	471.3	-264.3	116.2	3	3	3.217	26
Miconzole vs. AbA	207.0	322.7	-115.7	116.2	3	3	1.408	26
Miconzole vs. lip1-1 -Dox	207.0	100.0	107.0	116.2	3	3	1.302	26
Miconzole vs. lip1-1 +Dox	207.0	268.3	-61.33	116.2	3	3	0.7464	26
Myriocin vs. AbA	471.3	322.7	148.7	116.2	3	3	1.809	26
Myriocin vs. lip1-1 -Dox	471.3	100.0	371.3	116.2	3	3	4.519	26
Myriocin vs. lip1-1 +Dox	471.3	268.3	203.0	116.2	3	3	2.470	26
AbA vs. lip1-1 -Dox	322.7	100.0	222.7	116.2	3	3	2.710	26
AbA vs. lip1-1 +Dox	322.7	268.3	54.33	116.2	3	3	0.6612	26
lip1-1 -Dox vs. lip1-1 +Dox	100.0	268.3	-168.3	116.2	3	3	2.049	26
Compact letter display
Myriocin	A
Tris-HCl pH8	A
AbA	A
lip1-1 +Dox	A
SDS	A
Miconzole	A
Tunicamycin	A
CFW	A
acetic acid	A
26℃	A
lip1-1 -Dox	A
NaCl	A
37℃	A
