## Supplementary material for "Regulation of sphingolipid synthesis by the C2H2 zinc finger transcription factor Com2 through ubiquitin-proteasome mediated degradation pathway": Source data-2: Fig. 3C, Ordinary one-way ANOVA of Fig 3 C Com2 data .csv

Number of families	1
Number of comparisons per family	10
Alpha	0.05
Tukey's multiple comparisons test	Mean diff.	95.00% CI of diff.	Below threshold?	Summary	Adjusted P Value
Myr 0' vs. Myr 30'	-0.04333	-0.7428 to 0.6561	No	ns	0.9995	A-B
Myr 0' vs. Myr 60'	-0.6333	-1.333 to 0.06609	No	ns	0.0809	A-C
Myr 0' vs. Myr 120'	-1.877	-2.576 to -1.177	Yes	****	<0.0001	A-D
Myr 0' vs. Myr 180'	-1.793	-2.493 to -1.094	Yes	****	<0.0001	A-E
Myr 30' vs. Myr 60'	-0.5900	-1.289 to 0.1094	No	ns	0.1104	B-C
Myr 30' vs. Myr 120'	-1.833	-2.533 to -1.134	Yes	****	<0.0001	B-D
Myr 30' vs. Myr 180'	-1.750	-2.449 to -1.051	Yes	****	<0.0001	B-E
Myr 60' vs. Myr 120'	-1.243	-1.943 to -0.5439	Yes	**	0.0012	C-D
Myr 60' vs. Myr 180'	-1.160	-1.859 to -0.4606	Yes	**	0.0020	C-E
Myr 120' vs. Myr 180'	0.08333	-0.6161 to 0.7828	No	ns	0.9942	D-E
Test details	Mean 1	Mean 2	Mean diff.	SE of diff.	n1	n2	q	DF
Myr 0' vs. Myr 30'	1.000	1.043	-0.04333	0.2125	3	3	0.2884	10
Myr 0' vs. Myr 60'	1.000	1.633	-0.6333	0.2125	3	3	4.215	10
Myr 0' vs. Myr 120'	1.000	2.877	-1.877	0.2125	3	3	12.49	10
Myr 0' vs. Myr 180'	1.000	2.793	-1.793	0.2125	3	3	11.93	10
Myr 30' vs. Myr 60'	1.043	1.633	-0.5900	0.2125	3	3	3.926	10
Myr 30' vs. Myr 120'	1.043	2.877	-1.833	0.2125	3	3	12.20	10
Myr 30' vs. Myr 180'	1.043	2.793	-1.750	0.2125	3	3	11.65	10
Myr 60' vs. Myr 120'	1.633	2.877	-1.243	0.2125	3	3	8.274	10
Myr 60' vs. Myr 180'	1.633	2.793	-1.160	0.2125	3	3	7.719	10
Myr 120' vs. Myr 180'	2.877	2.793	0.08333	0.2125	3	3	0.5545	10
Compact letter display
Myr 120'	A
Myr 180'	A
Myr 60'	B
Myr 30'	B
Myr 0'	B
