## Supplementary material for "Regulation of sphingolipid synthesis by the C2H2 zinc finger transcription factor Com2 through ubiquitin-proteasome mediated degradation pathway": Source data-2: Fig. 3D 2way ANOVA of Fig 3D, Ypk1 data .csv

Compare each cell mean with the other cell mean in that row
Number of families	1
Number of comparisons per family	5
Alpha	0.05
Šídák's multiple comparisons test	Mean diff.	95.00% CI of diff.	Below threshold?	Summary	Adjusted P Value
Wild - com2Δ
Myr 0'	0.5943	0.08148 to 1.107	Yes	*	0.0183
Myr 30'	0.7377	0.2248 to 1.251	Yes	**	0.0029
Myr 60'	1.082	0.5688 to 1.595	Yes	****	<0.0001
Myr 120'	1.118	0.6051 to 1.631	Yes	****	<0.0001
Myr 180'	1.196	0.6828 to 1.709	Yes	****	<0.0001
Test details	Mean 1	Mean 2	Mean diff.	SE of diff.	N1	N2	t	DF
Wild - com2Δ
Myr 0'	1.000	0.4057	0.5943	0.1808	3	3	3.287	20.00
Myr 30'	1.096	0.3583	0.7377	0.1808	3	3	4.079	20.00
Myr 60'	1.403	0.3217	1.082	0.1808	3	3	5.982	20.00
Myr 120'	1.470	0.3517	1.118	0.1808	3	3	6.183	20.00
Myr 180'	1.462	0.2663	1.196	0.1808	3	3	6.612	20.00
