## Supplementary material for "Regulation of sphingolipid synthesis by the C2H2 zinc finger transcription factor Com2 through ubiquitin-proteasome mediated degradation pathway": Source data-2: Fig. 3D Ypk1 data.csv

	Wild	Wild	Wild	com2Δ	com2Δ	com2Δ
Myr 0'	1.298	1.305	0.397	0.555	0.468	0.194
Myr 30'	1.222	1.255	0.811	0.445	0.356	0.274
Myr 60'	1.461	1.553	1.196	0.368	0.388	0.209
Myr 120'	1.617	1.548	1.244	0.378	0.338	0.339
Myr 180'	1.341	1.605	1.440	0.298	0.144	0.357
