## Supplementary material for "Regulation of sphingolipid synthesis by the C2H2 zinc finger transcription factor Com2 through ubiquitin-proteasome mediated degradation pathway": Source data-2: Fig. 3E 2way ANOVA of Fig 3E, Ypk1 p-T662 data.csv

Compare each cell mean with the other cell mean in that row
Number of families	1
Number of comparisons per family	5
Alpha	0.05
Šídák's multiple comparisons test	Mean diff.	95.00% CI of diff.	Below threshold?	Summary	Adjusted P Value
Wild-typ - com2Δ
Myr 0'	0.5533	-3.140 to 4.247	No	ns	0.9964
Myr 30'	0.4967	-3.197 to 4.190	No	ns	0.9978
Myr 60'	2.860	-0.8337 to 6.554	No	ns	0.1849
Myr 120'	7.063	3.370 to 10.76	Yes	***	0.0001
Myr 180'	5.587	1.893 to 9.280	Yes	**	0.0018
Test details	Mean 1	Mean 2	Mean diff.	SE of diff.	N1	N2	t	DF
Wild-typ - com2Δ
Myr 0'	1.000	0.4467	0.5533	1.302	3	3	0.4249	20.00
Myr 30'	1.447	0.9500	0.4967	1.302	3	3	0.3814	20.00
Myr 60'	8.413	5.553	2.860	1.302	3	3	2.196	20.00
Myr 120'	14.97	7.903	7.063	1.302	3	3	5.423	20.00
Myr 180'	14.95	9.367	5.587	1.302	3	3	4.290	20.00
