## Supplementary material for "Regulation of sphingolipid synthesis by the C2H2 zinc finger transcription factor Com2 through ubiquitin-proteasome mediated degradation pathway": Source data-2: Fig. 3E Ypk1 p-T662 data.csv

	Wild-typ	Wild-typ	Wild-typ	com2Δ	com2Δ	com2Δ
Myr 0'	1.44	0.68	0.88	0.43	0.67	0.24
Myr 30'	0.33	1.96	2.05	0.54	0.92	1.39
Myr 60'	6.95	8.80	9.49	4.86	5.29	6.51
Myr 120'	13.32	17.46	14.12	5.63	10.57	7.51
Myr 180'	12.99	17.19	14.68	8.48	12.17	7.45
