## Supplementary material for "Regulation of sphingolipid synthesis by the C2H2 zinc finger transcription factor Com2 through ubiquitin-proteasome mediated degradation pathway": Source data-2: Fig. 3F 2way ANOVA of Fig 3F, Ypk1 p-T662:Ypk1 data.csv

Compare each cell mean with the other cell mean in that row
Number of families	1
Number of comparisons per family	5
Alpha	0.05
Šídák's multiple comparisons test	Mean diff.	95.00% CI of diff.	Below threshold?	Summary	Adjusted P Value
Wild-type - com2Δ
Myr 0'	0.1000	-21.13 to 21.33	No	ns	>0.9999
Myr 30'	-1.133	-22.36 to 20.10	No	ns	>0.9999
Myr 60'	-10.30	-31.53 to 10.93	No	ns	0.6382
Myr 120'	-9.733	-30.96 to 11.50	No	ns	0.6889
Myr 180'	-26.83	-48.06 to -5.605	Yes	**	0.0092
Test details	Mean 1	Mean 2	Mean diff.	SE of diff.	N1	N2	t	DF
Wild-type - com2Δ
Myr 0'	1.000	0.9000	0.1000	7.485	3	3	0.01336	20.00
Myr 30'	1.133	2.267	-1.133	7.485	3	3	0.1514	20.00
Myr 60'	4.767	15.07	-10.30	7.485	3	3	1.376	20.00
Myr 120'	8.000	17.73	-9.733	7.485	3	3	1.300	20.00
Myr 180'	7.900	34.73	-26.83	7.485	3	3	3.585	20.00
