## Supplementary material for "Regulation of sphingolipid synthesis by the C2H2 zinc finger transcription factor Com2 through ubiquitin-proteasome mediated degradation pathway": Source data-2: Fig. 4E Paired t test of Lcb1 data.csv

Table Analyzed	Lcb1
Column B	-Dox
vs.	vs.
Column A	+Dox
Paired t test
P value	0.0151
P value summary	*
Significantly different (P < 0.05)?	Yes
One- or two-tailed P value?	Two-tailed
t, df	t=3.627, df=5
Number of pairs	6
How large is the effect?
Mean of differences (B - A)	0.4774
SD of differences	0.3224
SEM of differences	0.1316
95% confidence interval	0.1390 to 0.8157
R squared (partial eta squared)	0.7246
How effective was the pairing?
Correlation coefficient (r)	0.7011
P value (one tailed)	0.0603
P value summary	ns
Was the pairing significantly effective?	No
