## Supplementary material for "Regulation of sphingolipid synthesis by the C2H2 zinc finger transcription factor Com2 through ubiquitin-proteasome mediated degradation pathway": Source data-2: Fig. 4E Paired t test of Ypk1 data.csv

Table Analyzed	Ypk1
Column B	-Dox
vs.	vs.
Column A	+Dox
Paired t test
P value	0.0071
P value summary	**
Significantly different (P < 0.05)?	Yes
One- or two-tailed P value?	Two-tailed
t, df	t=4.393, df=5
Number of pairs	6
How large is the effect?
Mean of differences (B - A)	2.927
SD of differences	1.632
SEM of differences	0.6664
95% confidence interval	1.214 to 4.640
R squared (partial eta squared)	0.7942
How effective was the pairing?
Correlation coefficient (r)	0.6225
P value (one tailed)	0.0934
P value summary	ns
Was the pairing significantly effective?	No
