## Supplementary material for "Regulation of sphingolipid synthesis by the C2H2 zinc finger transcription factor Com2 through ubiquitin-proteasome mediated degradation pathway": Source data-2: Fig. 4F LCB1 Ordinary one-way ANOVA of LCB1 data.csv

Number of families	1
Number of comparisons per family	6
Alpha	0.05
Tukey's multiple comparisons test	Mean diff.	95.00% CI of diff.	Below threshold?	Summary	Adjusted P Value
PYPK1-WT-Dox vs. PYPK1-WT+Dox	114.8	66.06 to 163.5	Yes	***	0.0003	B-A
PYPK1-ΔCBS+Dox vs. PYPK1-WT+Dox	4.524	-44.20 to 53.25	No	ns	0.9902	C-A
PYPK1-ΔCBS-Dox vs. PYPK1-WT+Dox	22.69	-26.04 to 71.41	No	ns	0.4847	D-A
PYPK1-ΔCBS+Dox vs. PYPK1-WT-Dox	-110.3	-159.0 to -61.53	Yes	***	0.0004	C-B
PYPK1-ΔCBS-Dox vs. PYPK1-WT-Dox	-92.09	-140.8 to -43.37	Yes	**	0.0014	D-B
PYPK1-ΔCBS-Dox vs. PYPK1-ΔCBS+Dox	18.16	-30.56 to 66.89	No	ns	0.6472	D-C
Test details	Mean 1	Mean 2	Mean diff.	SE of diff.	n1	n2	q	DF
PYPK1-WT-Dox vs. PYPK1-WT+Dox	182.6	67.87	114.8	15.21	3	3	10.67	8
PYPK1-ΔCBS+Dox vs. PYPK1-WT+Dox	72.39	67.87	4.524	15.21	3	3	0.4205	8
PYPK1-ΔCBS-Dox vs. PYPK1-WT+Dox	90.56	67.87	22.69	15.21	3	3	2.109	8
PYPK1-ΔCBS+Dox vs. PYPK1-WT-Dox	72.39	182.6	-110.3	15.21	3	3	10.25	8
PYPK1-ΔCBS-Dox vs. PYPK1-WT-Dox	90.56	182.6	-92.09	15.21	3	3	8.560	8
PYPK1-ΔCBS-Dox vs. PYPK1-ΔCBS+Dox	90.56	72.39	18.16	15.21	3	3	1.688	8
Compact letter display
PYPK1-WT-Dox	A
PYPK1-ΔCBS-Dox	B
PYPK1-ΔCBS+Dox	B
PYPK1-WT+Dox	B
