## Supplementary material for "Regulation of sphingolipid synthesis by the C2H2 zinc finger transcription factor Com2 through ubiquitin-proteasome mediated degradation pathway": Source data-2: FIg. 4F Ypk1 Ordinary one-way ANOVA of Ypk1 data.csv

Number of families	1
Number of comparisons per family	6
Alpha	0.05
Tukey's multiple comparisons test	Mean diff.	95.00% CI of diff.	Below threshold?	Summary	Adjusted P Value
PYPK1-WT+Dox vs. PYPK1-WT-Dox	-35.62	-48.19 to -23.04	Yes	****	<0.0001	A-B
PYPK1-WT+Dox vs. PYPK1-ΔCBS-+Dox	-1.953	-14.53 to 10.62	No	ns	0.9574	A-C
PYPK1-WT+Dox vs. PYPK1-ΔCBS-Dox	-2.117	-14.69 to 10.46	No	ns	0.9470	A-D
PYPK1-WT-Dox vs. PYPK1-ΔCBS-+Dox	33.66	21.09 to 46.24	Yes	***	0.0001	B-C
PYPK1-WT-Dox vs. PYPK1-ΔCBS-Dox	33.50	20.92 to 46.08	Yes	***	0.0001	B-D
PYPK1-ΔCBS-+Dox vs. PYPK1-ΔCBS-Dox	-0.1633	-12.74 to 12.41	No	ns	>0.9999	C-D
Test details	Mean 1	Mean 2	Mean diff.	SE of diff.	n1	n2	q	DF
PYPK1-WT+Dox vs. PYPK1-WT-Dox	6.947	42.56	-35.62	3.928	3	3	12.82	8
PYPK1-WT+Dox vs. PYPK1-ΔCBS-+Dox	6.947	8.900	-1.953	3.928	3	3	0.7033	8
PYPK1-WT+Dox vs. PYPK1-ΔCBS-Dox	6.947	9.063	-2.117	3.928	3	3	0.7621	8
PYPK1-WT-Dox vs. PYPK1-ΔCBS-+Dox	42.56	8.900	33.66	3.928	3	3	12.12	8
PYPK1-WT-Dox vs. PYPK1-ΔCBS-Dox	42.56	9.063	33.50	3.928	3	3	12.06	8
PYPK1-ΔCBS-+Dox vs. PYPK1-ΔCBS-Dox	8.900	9.063	-0.1633	3.928	3	3	0.05881	8
Compact letter display
PYPK1-WT-Dox	A
PYPK1-ΔCBS-Dox	B
PYPK1-ΔCBS-+Dox	B
PYPK1-WT+Dox	B
