## Supplementary material for "Regulation of sphingolipid synthesis by the C2H2 zinc finger transcription factor Com2 through ubiquitin-proteasome mediated degradation pathway": Source data-2: Fig. 5C Sphingolipids TLC analysis data.csv

Wild-type Myr-	com2Δ Myr-	CBSΔ Myr-	Ptetoff-GFP-COM2 + Myr-	Ptetoff-GFP-COM2 - Myr-	Wild-type Myr+	com2Δ Myr+	CBSΔ Myr+	Ptetoff-GFP-COM2 + Myr+	Ptetoff-GFP-COM2 - Myr+
100	95.12229206	104.9936253	98.28506826	106.4301942	77.84211744	61.03672399	72.82998460	65.69317903	88.15244943
100	103.47813560	111.5140328	109.01691700	120.8491665	81.89439187	68.40029559	78.06993856	68.92704158	85.80915043
100	96.34092089	106.5818767	100.89754730	110.8178570	71.81016800	65.71075462	73.40308383	69.81552757	85.42738735
100	109.92122840	113.3900489	113.47403780	118.2845421	83.87327764	69.28133021	75.26644552	74.30086457	96.18931158
