## Supplementary material for "Regulation of sphingolipid synthesis by the C2H2 zinc finger transcription factor Com2 through ubiquitin-proteasome mediated degradation pathway": Source data-2: Fig. 5H Ordinary one-way ANOVA of Sphinglipids TLC analysis data.csv

Number of families	1
Number of comparisons per family	45
Alpha	0.05
Tukey's multiple comparisons test	Mean diff.	95.00% CI of diff.	Below threshold?	Summary	Adjusted P Value
Wild-type Myr- vs. com2Δ Myr-	-1.216	-13.09 to 10.66	No	ns	>0.9999	A-B
Wild-type Myr- vs. CBSΔ Myr-	-9.120	-21.00 to 2.756	No	ns	0.2521	A-C
Wild-type Myr- vs. Ptetoff-GFP-COM2 + Myr-	-5.418	-17.29 to 6.457	No	ns	0.8579	A-D
Wild-type Myr- vs. Ptetoff-GFP-COM2 - Myr-	-14.10	-25.97 to -2.220	Yes	*	0.0106	A-E
Wild-type Myr- vs. Wild-type Myr+	21.15	9.270 to 33.02	Yes	****	<0.0001	A-F
Wild-type Myr- vs. com2Δ Myr+	33.89	22.02 to 45.77	Yes	****	<0.0001	A-G
Wild-type Myr- vs. CBSΔ Myr+	25.11	13.23 to 36.98	Yes	****	<0.0001	A-H
Wild-type Myr- vs. Ptetoff-GFP-COM2 + Myr+	30.32	18.44 to 42.19	Yes	****	<0.0001	A-I
Wild-type Myr- vs. Ptetoff-GFP-COM2 - Myr+	11.11	-0.7700 to 22.98	No	ns	0.0820	A-J
com2Δ Myr- vs. CBSΔ Myr-	-7.904	-19.78 to 3.971	No	ns	0.4351	B-C
com2Δ Myr- vs. Ptetoff-GFP-COM2 + Myr-	-4.203	-16.08 to 7.673	No	ns	0.9654	B-D
com2Δ Myr- vs. Ptetoff-GFP-COM2 - Myr-	-12.88	-24.76 to -1.004	Yes	*	0.0253	B-E
com2Δ Myr- vs. Wild-type Myr+	22.36	10.49 to 34.24	Yes	****	<0.0001	B-F
com2Δ Myr- vs. com2Δ Myr+	35.11	23.23 to 46.98	Yes	****	<0.0001	B-G
com2Δ Myr- vs. CBSΔ Myr+	26.32	14.45 to 38.20	Yes	****	<0.0001	B-H
com2Δ Myr- vs. Ptetoff-GFP-COM2 + Myr+	31.53	19.66 to 43.41	Yes	****	<0.0001	B-I
com2Δ Myr- vs. Ptetoff-GFP-COM2 - Myr+	12.32	0.4456 to 24.20	Yes	*	0.0371	B-J
CBSΔ Myr- vs. Ptetoff-GFP-COM2 + Myr-	3.702	-8.174 to 15.58	No	ns	0.9848	C-D
CBSΔ Myr- vs. Ptetoff-GFP-COM2 - Myr-	-4.976	-16.85 to 6.900	No	ns	0.9081	C-E
CBSΔ Myr- vs. Wild-type Myr+	30.26	18.39 to 42.14	Yes	****	<0.0001	C-F
CBSΔ Myr- vs. com2Δ Myr+	43.01	31.14 to 54.89	Yes	****	<0.0001	C-G
CBSΔ Myr- vs. CBSΔ Myr+	34.23	22.35 to 46.10	Yes	****	<0.0001	C-H
CBSΔ Myr- vs. Ptetoff-GFP-COM2 + Myr+	39.44	27.56 to 51.31	Yes	****	<0.0001	C-I
CBSΔ Myr- vs. Ptetoff-GFP-COM2 - Myr+	20.23	8.350 to 32.10	Yes	****	<0.0001	C-J
Ptetoff-GFP-COM2 + Myr- vs. Ptetoff-GFP-COM2 - Myr-	-8.677	-20.55 to 3.198	No	ns	0.3120	D-E
Ptetoff-GFP-COM2 + Myr- vs. Wild-type Myr+	26.56	14.69 to 38.44	Yes	****	<0.0001	D-F
Ptetoff-GFP-COM2 + Myr- vs. com2Δ Myr+	39.31	27.44 to 51.19	Yes	****	<0.0001	D-G
Ptetoff-GFP-COM2 + Myr- vs. CBSΔ Myr+	30.53	18.65 to 42.40	Yes	****	<0.0001	D-H
Ptetoff-GFP-COM2 + Myr- vs. Ptetoff-GFP-COM2 + Myr+	35.73	23.86 to 47.61	Yes	****	<0.0001	D-I
Ptetoff-GFP-COM2 + Myr- vs. Ptetoff-GFP-COM2 - Myr+	16.52	4.648 to 28.40	Yes	**	0.0017	D-J
Ptetoff-GFP-COM2 - Myr- vs. Wild-type Myr+	35.24	23.36 to 47.12	Yes	****	<0.0001	E-F
Ptetoff-GFP-COM2 - Myr- vs. com2Δ Myr+	47.99	36.11 to 59.86	Yes	****	<0.0001	E-G
Ptetoff-GFP-COM2 - Myr- vs. CBSΔ Myr+	39.20	27.33 to 51.08	Yes	****	<0.0001	E-H
Ptetoff-GFP-COM2 - Myr- vs. Ptetoff-GFP-COM2 + Myr+	44.41	32.54 to 56.29	Yes	****	<0.0001	E-I
Ptetoff-GFP-COM2 - Myr- vs. Ptetoff-GFP-COM2 - Myr+	25.20	13.33 to 37.08	Yes	****	<0.0001	E-J
Wild-type Myr+ vs. com2Δ Myr+	12.75	0.8723 to 24.62	Yes	*	0.0277	F-G
Wild-type Myr+ vs. CBSΔ Myr+	3.963	-7.913 to 15.84	No	ns	0.9762	F-H
Wild-type Myr+ vs. Ptetoff-GFP-COM2 + Myr+	9.171	-2.705 to 21.05	No	ns	0.2458	F-I
Wild-type Myr+ vs. Ptetoff-GFP-COM2 - Myr+	-10.04	-21.92 to 1.836	No	ns	0.1546	F-J
com2Δ Myr+ vs. CBSΔ Myr+	-8.785	-20.66 to 3.090	No	ns	0.2967	G-H
com2Δ Myr+ vs. Ptetoff-GFP-COM2 + Myr+	-3.577	-15.45 to 8.299	No	ns	0.9880	G-I
com2Δ Myr+ vs. Ptetoff-GFP-COM2 - Myr+	-22.79	-34.66 to -10.91	Yes	****	<0.0001	G-J
CBSΔ Myr+ vs. Ptetoff-GFP-COM2 + Myr+	5.208	-6.667 to 17.08	No	ns	0.8833	H-I
CBSΔ Myr+ vs. Ptetoff-GFP-COM2 - Myr+	-14.00	-25.88 to -2.127	Yes	*	0.0113	H-J
Ptetoff-GFP-COM2 + Myr+ vs. Ptetoff-GFP-COM2 - Myr+	-19.21	-31.09 to -7.335	Yes	***	0.0002	I-J
Test details	Mean 1	Mean 2	Mean diff.	SE of diff.	n1	n2	q	DF
Wild-type Myr- vs. com2Δ Myr-	100.0	101.2	-1.216	3.481	4	4	0.4938	30
Wild-type Myr- vs. CBSΔ Myr-	100.0	109.1	-9.120	3.481	4	4	3.705	30
Wild-type Myr- vs. Ptetoff-GFP-COM2 + Myr-	100.0	105.4	-5.418	3.481	4	4	2.201	30
Wild-type Myr- vs. Ptetoff-GFP-COM2 - Myr-	100.0	114.1	-14.10	3.481	4	4	5.726	30
Wild-type Myr- vs. Wild-type Myr+	100.0	78.85	21.15	3.481	4	4	8.590	30
Wild-type Myr- vs. com2Δ Myr+	100.0	66.11	33.89	3.481	4	4	13.77	30
Wild-type Myr- vs. CBSΔ Myr+	100.0	74.89	25.11	3.481	4	4	10.20	30
Wild-type Myr- vs. Ptetoff-GFP-COM2 + Myr+	100.0	69.68	30.32	3.481	4	4	12.32	30
Wild-type Myr- vs. Ptetoff-GFP-COM2 - Myr+	100.0	88.89	11.11	3.481	4	4	4.511	30
com2Δ Myr- vs. CBSΔ Myr-	101.2	109.1	-7.904	3.481	4	4	3.211	30
com2Δ Myr- vs. Ptetoff-GFP-COM2 + Myr-	101.2	105.4	-4.203	3.481	4	4	1.707	30
com2Δ Myr- vs. Ptetoff-GFP-COM2 - Myr-	101.2	114.1	-12.88	3.481	4	4	5.232	30
com2Δ Myr- vs. Wild-type Myr+	101.2	78.85	22.36	3.481	4	4	9.084	30
com2Δ Myr- vs. com2Δ Myr+	101.2	66.11	35.11	3.481	4	4	14.26	30
com2Δ Myr- vs. CBSΔ Myr+	101.2	74.89	26.32	3.481	4	4	10.69	30
com2Δ Myr- vs. Ptetoff-GFP-COM2 + Myr+	101.2	69.68	31.53	3.481	4	4	12.81	30
com2Δ Myr- vs. Ptetoff-GFP-COM2 - Myr+	101.2	88.89	12.32	3.481	4	4	5.005	30
CBSΔ Myr- vs. Ptetoff-GFP-COM2 + Myr-	109.1	105.4	3.702	3.481	4	4	1.504	30
CBSΔ Myr- vs. Ptetoff-GFP-COM2 - Myr-	109.1	114.1	-4.976	3.481	4	4	2.021	30
CBSΔ Myr- vs. Wild-type Myr+	109.1	78.85	30.26	3.481	4	4	12.29	30
CBSΔ Myr- vs. com2Δ Myr+	109.1	66.11	43.01	3.481	4	4	17.47	30
CBSΔ Myr- vs. CBSΔ Myr+	109.1	74.89	34.23	3.481	4	4	13.90	30
CBSΔ Myr- vs. Ptetoff-GFP-COM2 + Myr+	109.1	69.68	39.44	3.481	4	4	16.02	30
CBSΔ Myr- vs. Ptetoff-GFP-COM2 - Myr+	109.1	88.89	20.23	3.481	4	4	8.216	30
Ptetoff-GFP-COM2 + Myr- vs. Ptetoff-GFP-COM2 - Myr-	105.4	114.1	-8.677	3.481	4	4	3.525	30
Ptetoff-GFP-COM2 + Myr- vs. Wild-type Myr+	105.4	78.85	26.56	3.481	4	4	10.79	30
Ptetoff-GFP-COM2 + Myr- vs. com2Δ Myr+	105.4	66.11	39.31	3.481	4	4	15.97	30
Ptetoff-GFP-COM2 + Myr- vs. CBSΔ Myr+	105.4	74.89	30.53	3.481	4	4	12.40	30
Ptetoff-GFP-COM2 + Myr- vs. Ptetoff-GFP-COM2 + Myr+	105.4	69.68	35.73	3.481	4	4	14.52	30
Ptetoff-GFP-COM2 + Myr- vs. Ptetoff-GFP-COM2 - Myr+	105.4	88.89	16.52	3.481	4	4	6.712	30
Ptetoff-GFP-COM2 - Myr- vs. Wild-type Myr+	114.1	78.85	35.24	3.481	4	4	14.32	30
Ptetoff-GFP-COM2 - Myr- vs. com2Δ Myr+	114.1	66.11	47.99	3.481	4	4	19.49	30
Ptetoff-GFP-COM2 - Myr- vs. CBSΔ Myr+	114.1	74.89	39.20	3.481	4	4	15.93	30
Ptetoff-GFP-COM2 - Myr- vs. Ptetoff-GFP-COM2 + Myr+	114.1	69.68	44.41	3.481	4	4	18.04	30
Ptetoff-GFP-COM2 - Myr- vs. Ptetoff-GFP-COM2 - Myr+	114.1	88.89	25.20	3.481	4	4	10.24	30
Wild-type Myr+ vs. com2Δ Myr+	78.85	66.11	12.75	3.481	4	4	5.178	30
Wild-type Myr+ vs. CBSΔ Myr+	78.85	74.89	3.963	3.481	4	4	1.610	30
Wild-type Myr+ vs. Ptetoff-GFP-COM2 + Myr+	78.85	69.68	9.171	3.481	4	4	3.725	30
Wild-type Myr+ vs. Ptetoff-GFP-COM2 - Myr+	78.85	88.89	-10.04	3.481	4	4	4.078	30
com2Δ Myr+ vs. CBSΔ Myr+	66.11	74.89	-8.785	3.481	4	4	3.569	30
com2Δ Myr+ vs. Ptetoff-GFP-COM2 + Myr+	66.11	69.68	-3.577	3.481	4	4	1.453	30
com2Δ Myr+ vs. Ptetoff-GFP-COM2 - Myr+	66.11	88.89	-22.79	3.481	4	4	9.257	30
CBSΔ Myr+ vs. Ptetoff-GFP-COM2 + Myr+	74.89	69.68	5.208	3.481	4	4	2.116	30
CBSΔ Myr+ vs. Ptetoff-GFP-COM2 - Myr+	74.89	88.89	-14.00	3.481	4	4	5.688	30
Ptetoff-GFP-COM2 + Myr+ vs. Ptetoff-GFP-COM2 - Myr+	69.68	88.89	-19.21	3.481	4	4	7.804	30
Compact letter display
Ptetoff-GFP-COM2 - Myr-	A
CBSΔ Myr-	A B
Ptetoff-GFP-COM2 + Myr-	A B
com2Δ Myr-	B
Wild-type Myr-	B C
Ptetoff-GFP-COM2 - Myr+	C D
Wild-type Myr+	D E
CBSΔ Myr+	E F
Ptetoff-GFP-COM2 + Myr+	E F
com2Δ Myr+	F
