## Supplementary material for "Regulation of sphingolipid synthesis by the C2H2 zinc finger transcription factor Com2 through ubiquitin-proteasome mediated degradation pathway": Source data-2: Fig. 5SB Myr 0 4uM data.csv

	WT	WT	WT	com2Δ	com2Δ	com2Δ	Pypk1-ΔCBS	Pypk1-ΔCBS	Pypk1-ΔCBS	Plcb1-ΔCBS	Plcb1-ΔCBS	Plcb1-ΔCBS	Pypk1-ΔCBS/Plcb1-ΔCBS	Pypk1-ΔCBS/Plcb1-ΔCBS	Pypk1-ΔCBS/Plcb1-ΔCBS
0	0.119	0.121	0.121	0.120	0.120	0.122	0.116	0.122	0.122	0.119	0.121	0.120	0.117	0.120	0.117
1	0.144	0.145	0.146	0.147	0.149	0.147	0.140	0.146	0.151	0.151	0.147	0.151	0.145	0.141	0.138
2	0.186	0.187	0.183	0.189	0.189	0.185	0.175	0.179	0.185	0.188	0.184	0.188	0.181	0.174	0.170
3	0.246	0.247	0.240	0.243	0.244	0.234	0.227	0.236	0.244	0.252	0.247	0.244	0.240	0.221	0.222
4	0.294	0.292	0.285	0.267	0.268	0.254	0.272	0.277	0.292	0.297	0.292	0.295	0.286	0.260	0.264
5	0.333	0.331	0.321	0.276	0.278	0.259	0.296	0.307	0.319	0.328	0.324	0.320	0.315	0.278	0.287
6	0.371	0.366	0.355	0.277	0.279	0.259	0.318	0.321	0.337	0.352	0.350	0.359	0.333	0.292	0.304
7	0.429	0.422	0.406	0.280	0.281	0.257	0.334	0.342	0.353	0.381	0.383	0.382	0.346	0.297	0.316
8	0.492	0.481	0.461	0.280	0.283	0.257	0.359	0.359	0.375	0.416	0.420	0.435	0.366	0.311	0.333
9	0.569	0.558	0.531	0.282	0.284	0.255	0.379	0.386	0.397	0.461	0.472	0.473	0.384	0.317	0.349
10	0.634	0.622	0.594	0.283	0.285	0.255	0.408	0.406	0.422	0.506	0.523	0.543	0.408	0.333	0.370
11	0.700	0.688	0.660	0.284	0.285	0.252	0.428	0.435	0.444	0.558	0.580	0.586	0.426	0.339	0.386
12	0.755	0.740	0.710	0.285	0.287	0.253	0.454	0.452	0.465	0.605	0.627	0.656	0.453	0.356	0.408
13	0.813	0.799	0.768	0.285	0.286	0.250	0.472	0.479	0.484	0.656	0.677	0.691	0.469	0.361	0.423
14	0.865	0.847	0.815	0.286	0.288	0.251	0.498	0.495	0.503	0.697	0.719	0.754	0.494	0.375	0.443
15	0.925	0.908	0.873	0.286	0.287	0.249	0.515	0.525	0.525	0.740	0.765	0.785	0.509	0.378	0.458
16	0.973	0.956	0.920	0.287	0.289	0.250	0.543	0.543	0.546	0.773	0.804	0.847	0.535	0.391	0.479
17	1.024	1.007	0.976	0.287	0.288	0.249	0.561	0.573	0.569	0.812	0.852	0.880	0.553	0.396	0.498
18	1.059	1.046	1.018	0.289	0.291	0.251	0.590	0.595	0.591	0.843	0.891	0.938	0.580	0.410	0.521
19	1.092	1.083	1.061	0.291	0.293	0.251	0.611	0.629	0.614	0.885	0.942	0.975	0.602	0.416	0.541
20	1.117	1.107	1.085	0.293	0.296	0.254	0.643	0.655	0.639	0.915	0.975	1.026	0.633	0.430	0.568
21	1.144	1.135	1.113	0.297	0.300	0.256	0.665	0.693	0.664	0.962	1.022	1.056	0.655	0.436	0.591
22	1.165	1.154	1.130	0.302	0.306	0.261	0.700	0.725	0.690	0.993	1.045	1.095	0.685	0.451	0.622
23	1.191	1.180	1.156	0.308	0.313	0.264	0.729	0.774	0.721	1.039	1.078	1.112	0.709	0.459	0.646
24	1.211	1.199	1.173	0.315	0.322	0.272	0.770	0.815	0.751	1.064	1.091	1.145	0.741	0.476	0.680
