## Supplementary material for "Regulation of sphingolipid synthesis by the C2H2 zinc finger transcription factor Com2 through ubiquitin-proteasome mediated degradation pathway": Source data-2: Fig. 5SB Myr 0uM. datacsv.csv

	WT	WT	WT	com2Δ	com2Δ	com2Δ	Pypk1-ΔCBS	Pypk1-ΔCBS	Pypk1-ΔCBS	Plcb1-ΔCBS	Plcb1-ΔCBS	Plcb1-ΔCBS	Pypk1-ΔCBS/Plcb1-ΔCBS	Pypk1-ΔCBS/Plcb1-ΔCBS	Pypk1-ΔCBS/Plcb1-ΔCBS
0	0.123	0.124	0.123	0.120	0.123	0.125	0.125	0.129	0.129	0.121	0.123	0.128	0.122	0.123	0.123
1	0.152	0.157	0.144	0.153	0.153	0.149	0.159	0.157	0.155	0.151	0.147	0.158	0.154	0.147	0.151
2	0.192	0.204	0.179	0.200	0.192	0.188	0.201	0.188	0.193	0.186	0.176	0.192	0.188	0.175	0.182
3	0.245	0.263	0.229	0.257	0.242	0.235	0.256	0.238	0.239	0.236	0.222	0.243	0.238	0.222	0.231
4	0.332	0.359	0.306	0.359	0.329	0.316	0.350	0.313	0.320	0.322	0.291	0.324	0.315	0.288	0.302
5	0.462	0.501	0.426	0.496	0.457	0.437	0.478	0.434	0.438	0.445	0.404	0.454	0.437	0.400	0.423
6	0.611	0.653	0.567	0.661	0.603	0.579	0.637	0.569	0.581	0.601	0.542	0.597	0.581	0.532	0.556
7	0.776	0.822	0.732	0.832	0.766	0.736	0.794	0.731	0.736	0.768	0.706	0.764	0.753	0.698	0.726
8	0.908	0.941	0.865	0.970	0.894	0.865	0.930	0.857	0.867	0.913	0.844	0.891	0.893	0.835	0.859
9	1.005	1.038	0.974	1.071	0.992	0.963	1.019	0.961	0.961	1.017	0.953	0.989	0.998	0.949	0.967
10	1.062	1.089	1.035	1.138	1.058	1.029	1.085	1.025	1.029	1.087	1.022	1.047	1.066	1.017	1.034
11	1.113	1.143	1.092	1.189	1.110	1.080	1.130	1.079	1.075	1.137	1.079	1.102	1.116	1.074	1.090
12	1.149	1.176	1.132	1.229	1.148	1.122	1.172	1.122	1.120	1.180	1.118	1.136	1.155	1.117	1.134
13	1.176	1.204	1.163	1.259	1.176	1.146	1.197	1.149	1.142	1.209	1.153	1.169	1.187	1.154	1.169
14	1.189	1.217	1.177	1.274	1.194	1.166	1.212	1.169	1.162	1.229	1.172	1.184	1.204	1.171	1.186
15	1.203	1.235	1.195	1.287	1.210	1.179	1.223	1.183	1.173	1.241	1.193	1.205	1.216	1.188	1.202
16	1.205	1.235	1.198	1.291	1.216	1.186	1.227	1.191	1.184	1.249	1.196	1.205	1.220	1.194	1.208
17	1.208	1.242	1.203	1.295	1.222	1.191	1.231	1.196	1.185	1.251	1.204	1.213	1.225	1.202	1.214
18	1.208	1.241	1.205	1.295	1.225	1.195	1.231	1.200	1.191	1.251	1.203	1.210	1.225	1.202	1.215
19	1.212	1.248	1.210	1.296	1.229	1.199	1.233	1.202	1.191	1.252	1.209	1.217	1.230	1.210	1.223
20	1.212	1.247	1.211	1.296	1.231	1.202	1.234	1.206	1.198	1.253	1.210	1.215	1.231	1.211	1.224
21	1.215	1.253	1.215	1.297	1.237	1.207	1.237	1.209	1.196	1.254	1.216	1.224	1.235	1.216	1.229
22	1.215	1.252	1.216	1.296	1.238	1.210	1.236	1.212	1.203	1.255	1.217	1.222	1.236	1.218	1.230
23	1.219	1.258	1.221	1.299	1.245	1.215	1.240	1.216	1.204	1.257	1.222	1.228	1.240	1.223	1.235
24	1.219	1.256	1.222	1.298	1.246	1.218	1.240	1.220	1.210	1.257	1.223	1.227	1.241	1.223	1.236
