## Supplementary material for "Regulation of sphingolipid synthesis by the C2H2 zinc finger transcription factor Com2 through ubiquitin-proteasome mediated degradation pathway": Source data-2: Fig. 5SC Ordinary one-way ANOVA of Myr 0 4uM 20h data.csv

Number of families	1
Number of comparisons per family	10
Alpha	0.05
Tukey's multiple comparisons test	Mean diff.	95.00% CI of diff.	Below threshold?	Summary	Adjusted P Value
WT vs. com2Δ	0.8220	0.6762 to 0.9678	Yes	****	<0.0001	A-B
WT vs. Pypk1-ΔCBS	0.4573	0.3115 to 0.6031	Yes	****	<0.0001	A-C
WT vs. Plcb1-ΔCBS	0.1310	-0.01480 to 0.2768	No	ns	0.0838	A-D
WT vs. Pypk1-ΔCBS/Plcb1-ΔCBS	0.5593	0.4135 to 0.7051	Yes	****	<0.0001	A-E
com2Δ vs. Pypk1-ΔCBS	-0.3647	-0.5105 to -0.2189	Yes	****	<0.0001	B-C
com2Δ vs. Plcb1-ΔCBS	-0.6910	-0.8368 to -0.5452	Yes	****	<0.0001	B-D
com2Δ vs. Pypk1-ΔCBS/Plcb1-ΔCBS	-0.2627	-0.4085 to -0.1169	Yes	**	0.0011	B-E
Pypk1-ΔCBS vs. Plcb1-ΔCBS	-0.3263	-0.4721 to -0.1805	Yes	***	0.0002	C-D
Pypk1-ΔCBS vs. Pypk1-ΔCBS/Plcb1-ΔCBS	0.1020	-0.04380 to 0.2478	No	ns	0.2208	C-E
Plcb1-ΔCBS vs. Pypk1-ΔCBS/Plcb1-ΔCBS	0.4283	0.2825 to 0.5741	Yes	****	<0.0001	D-E
Test details	Mean 1	Mean 2	Mean diff.	SE of diff.	n1	n2	q	DF
WT vs. com2Δ	1.103	0.2810	0.8220	0.04430	3	3	26.24	10
WT vs. Pypk1-ΔCBS	1.103	0.6457	0.4573	0.04430	3	3	14.60	10
WT vs. Plcb1-ΔCBS	1.103	0.9720	0.1310	0.04430	3	3	4.182	10
WT vs. Pypk1-ΔCBS/Plcb1-ΔCBS	1.103	0.5437	0.5593	0.04430	3	3	17.86	10
com2Δ vs. Pypk1-ΔCBS	0.2810	0.6457	-0.3647	0.04430	3	3	11.64	10
com2Δ vs. Plcb1-ΔCBS	0.2810	0.9720	-0.6910	0.04430	3	3	22.06	10
com2Δ vs. Pypk1-ΔCBS/Plcb1-ΔCBS	0.2810	0.5437	-0.2627	0.04430	3	3	8.385	10
Pypk1-ΔCBS vs. Plcb1-ΔCBS	0.6457	0.9720	-0.3263	0.04430	3	3	10.42	10
Pypk1-ΔCBS vs. Pypk1-ΔCBS/Plcb1-ΔCBS	0.6457	0.5437	0.1020	0.04430	3	3	3.256	10
Plcb1-ΔCBS vs. Pypk1-ΔCBS/Plcb1-ΔCBS	0.9720	0.5437	0.4283	0.04430	3	3	13.67	10
Compact letter display
WT	A
Plcb1-ΔCBS	A
Pypk1-ΔCBS	B
Pypk1-ΔCBS/Plcb1-ΔCBS	B
com2Δ	C
