## Supplementary material for "Regulation of sphingolipid synthesis by the C2H2 zinc finger transcription factor Com2 through ubiquitin-proteasome mediated degradation pathway": Source data-2: Fig. 7C Ordinary one-way ANOVA of Com2 PHS treatment data.csv

Number of families	1
Number of comparisons per family	3
Alpha	0.05
Tukey's multiple comparisons test	Mean diff.	95.00% CI of diff.	Below threshold?	Summary	Adjusted P Value
Myr 0', PHS- vs. Myr 180', PHS 0'	-1.043	-1.377 to -0.7095	Yes	***	0.0002	A-B
Myr 0', PHS- vs. Myr 240', PHS 600'	0.7633	0.4295 to 1.097	Yes	**	0.0010	A-C
Myr 180', PHS 0' vs. Myr 240', PHS 600'	1.807	1.473 to 2.140	Yes	****	<0.0001	B-C
Test details	Mean 1	Mean 2	Mean diff.	SE of diff.	n1	n2	q	DF
Myr 0', PHS- vs. Myr 180', PHS 0'	1.000	2.043	-1.043	0.1088	3	3	13.56	6
Myr 0', PHS- vs. Myr 240', PHS 600'	1.000	0.2367	0.7633	0.1088	3	3	9.922	6
Myr 180', PHS 0' vs. Myr 240', PHS 600'	2.043	0.2367	1.807	0.1088	3	3	23.48	6
Compact letter display
Myr 180', PHS 0'	A
Myr 0', PHS-	B
Myr 240', PHS 600'	C
