## Supplementary material for "Regulation of sphingolipid synthesis by the C2H2 zinc finger transcription factor Com2 through ubiquitin-proteasome mediated degradation pathway": Source data-2: Fig. 7D Ordinary one-way ANOVA of Ypk1 PHS treatment data.csv

Number of families	1
Number of comparisons per family	3
Alpha	0.05
Tukey's multiple comparisons test	Mean diff.	95.00% CI of diff.	Below threshold?	Summary	Adjusted P Value
Myr 180', PHS 0' vs. Myr 180', PHS 0'	-3.690	-6.725 to -0.6545	Yes	*	0.0227	A-B
Myr 180', PHS 0' vs. Myr 240', PHS 60'	-2.963	-5.999 to 0.07212	No	ns	0.0547	A-C
Myr 180', PHS 0' vs. Myr 240', PHS 60'	0.7267	-2.309 to 3.762	No	ns	0.7533	B-C
Test details	Mean 1	Mean 2	Mean diff.	SE of diff.	n1	n2	q	DF
Myr 180', PHS 0' vs. Myr 180', PHS 0'	1.000	4.690	-3.690	0.9893	3	3	5.275	6
Myr 180', PHS 0' vs. Myr 240', PHS 60'	1.000	3.963	-2.963	0.9893	3	3	4.236	6
Myr 180', PHS 0' vs. Myr 240', PHS 60'	4.690	3.963	0.7267	0.9893	3	3	1.039	6
Compact letter display
Myr 180', PHS 0'	A
Myr 240', PHS 60'	A B
Myr 180', PHS 0'	B
