## Supplementary material for "Regulation of sphingolipid synthesis by the C2H2 zinc finger transcription factor Com2 through ubiquitin-proteasome mediated degradation pathway": Source data-2: Fig. 7E Ordinary one-way ANOVA of Ypk1 T662 PHS treatment data.csv

Number of families	1
Number of comparisons per family	3
Alpha	0.05
Tukey's multiple comparisons test	Mean diff.	95.00% CI of diff.	Below threshold?	Summary	Adjusted P Value
Myr 180', PHS 0' vs. Myr 180', PHS 0'	-109.3	-136.9 to -81.78	Yes	****	<0.0001	A-B
Myr 180', PHS 0' vs. Myr 240', PHS 60'	-8.230	-35.79 to 19.33	No	ns	0.6508	A-C
Myr 180', PHS 0' vs. Myr 240', PHS 60'	101.1	73.55 to 128.7	Yes	****	<0.0001	B-C
Test details	Mean 1	Mean 2	Mean diff.	SE of diff.	n1	n2	q	DF
Myr 180', PHS 0' vs. Myr 180', PHS 0'	1.000	110.3	-109.3	8.983	3	3	17.21	6
Myr 180', PHS 0' vs. Myr 240', PHS 60'	1.000	9.230	-8.230	8.983	3	3	1.296	6
Myr 180', PHS 0' vs. Myr 240', PHS 60'	110.3	9.230	101.1	8.983	3	3	15.92	6
Compact letter display
Myr 180', PHS 0'	A
Myr 240', PHS 60'	B
Myr 180', PHS 0'	B
