## Supplementary material for "Regulation of sphingolipid synthesis by the C2H2 zinc finger transcription factor Com2 through ubiquitin-proteasome mediated degradation pathway": Source data-2: Fig. 7G Com2-13Myc data.csv

WT	WT	WT	WT 180'	WT 180'	WT 180'	lip1-1	lip1-1	lip1-1	lip1-1 PHS 180'	lip1-1 PHS 180'	lip1-1 PHS 180'	Aur1-19	Aur1-19	Aur1-19	Aur1-19 PHS 180'	Aur1-19 PHS 180'	Aur1-19 PHS 180'	csg2Δ	csg2Δ	csg2Δ	csg2Δ PHS 180'	csg2Δ PHS 180'	csg2Δ PHS 180'	ipt1Δ	ipt1Δ	ipt1Δ	ipt1Δ PHS180	ipt1Δ PHS180	ipt1Δ PHS180
1.000000000	1.000000000	1.000000000	0.000000000	0.000000000	0.010000000	0.860000000	0.790000000	0.770000000	0.460000000	0.350000000	0.330000000	0.86	1.06	0.76	0.67	0.61	0.33	0.84	1.35	0.87	0.41	0.42	0.39	0.88	1.08	0.89	0.07	0.04	0.02
