## Supplementary material for "Regulation of sphingolipid synthesis by the C2H2 zinc finger transcription factor Com2 through ubiquitin-proteasome mediated degradation pathway": Source data-2: Fig. 7G-j one-way ANOVA of Com2-13Myc data.csv

Number of families	1
Number of comparisons per family	45
Alpha	0.05
Tukey's multiple comparisons test	Mean Diff.	95.00% CI of diff.	Below threshold?	Summary	Adjusted P Value
WT vs. WT 180'	0.9967	0.6322 to 1.361	Yes	****	<0.0001	A-B
WT vs. lip1-1	0.1933	-0.1711 to 0.5578	No	ns	0.6822	A-C
WT vs. lip1-1 PHS 180'	0.6200	0.2555 to 0.9845	Yes	***	0.0002	A-D
WT vs. Aur1-19	0.1067	-0.2578 to 0.4711	No	ns	0.9858	A-E
WT vs. Aur1-19 PHS 180'	0.4633	0.09887 to 0.8278	Yes	**	0.0065	A-F
WT vs. csg2Δ	-0.02000	-0.3845 to 0.3445	No	ns	>0.9999	A-G
WT vs. csg2Δ PHS 180'	0.5933	0.2289 to 0.9578	Yes	***	0.0004	A-H
WT vs. ipt1Δ	0.05000	-0.3145 to 0.4145	No	ns	>0.9999	A-I
WT vs. ipt1Δ PHS180	0.9567	0.5922 to 1.321	Yes	****	<0.0001	A-J
WT 180' vs. lip1-1	-0.8033	-1.168 to -0.4389	Yes	****	<0.0001	B-C
WT 180' vs. lip1-1 PHS 180'	-0.3767	-0.7411 to -0.01220	Yes	*	0.0392	B-D
WT 180' vs. Aur1-19	-0.8900	-1.254 to -0.5255	Yes	****	<0.0001	B-E
WT 180' vs. Aur1-19 PHS 180'	-0.5333	-0.8978 to -0.1689	Yes	**	0.0015	B-F
WT 180' vs. csg2Δ	-1.017	-1.381 to -0.6522	Yes	****	<0.0001	B-G
WT 180' vs. csg2Δ PHS 180'	-0.4033	-0.7678 to -0.03887	Yes	*	0.0228	B-H
WT 180' vs. ipt1Δ	-0.9467	-1.311 to -0.5822	Yes	****	<0.0001	B-I
WT 180' vs. ipt1Δ PHS180	-0.04000	-0.4045 to 0.3245	No	ns	>0.9999	B-J
lip1-1 vs. lip1-1 PHS 180'	0.4267	0.06220 to 0.7911	Yes	*	0.0141	C-D
lip1-1 vs. Aur1-19	-0.08667	-0.4511 to 0.2778	No	ns	0.9967	C-E
lip1-1 vs. Aur1-19 PHS 180'	0.2700	-0.09446 to 0.6345	No	ns	0.2691	C-F
lip1-1 vs. csg2Δ	-0.2133	-0.5778 to 0.1511	No	ns	0.5638	C-G
lip1-1 vs. csg2Δ PHS 180'	0.4000	0.03554 to 0.7645	Yes	*	0.0245	C-H
lip1-1 vs. ipt1Δ	-0.1433	-0.5078 to 0.2211	No	ns	0.9158	C-I
lip1-1 vs. ipt1Δ PHS180	0.7633	0.3989 to 1.128	Yes	****	<0.0001	C-J
lip1-1 PHS 180' vs. Aur1-19	-0.5133	-0.8778 to -0.1489	Yes	**	0.0022	D-E
lip1-1 PHS 180' vs. Aur1-19 PHS 180'	-0.1567	-0.5211 to 0.2078	No	ns	0.8680	D-F
lip1-1 PHS 180' vs. csg2Δ	-0.6400	-1.004 to -0.2755	Yes	***	0.0002	D-G
lip1-1 PHS 180' vs. csg2Δ PHS 180'	-0.02667	-0.3911 to 0.3378	No	ns	>0.9999	D-H
lip1-1 PHS 180' vs. ipt1Δ	-0.5700	-0.9345 to -0.2055	Yes	***	0.0007	D-I
lip1-1 PHS 180' vs. ipt1Δ PHS180	0.3367	-0.02780 to 0.7011	No	ns	0.0854	D-J
Aur1-19 vs. Aur1-19 PHS 180'	0.3567	-0.007798 to 0.7211	No	ns	0.0582	E-F
Aur1-19 vs. csg2Δ	-0.1267	-0.4911 to 0.2378	No	ns	0.9580	E-G
Aur1-19 vs. csg2Δ PHS 180'	0.4867	0.1222 to 0.8511	Yes	**	0.0040	E-H
Aur1-19 vs. ipt1Δ	-0.05667	-0.4211 to 0.3078	No	ns	0.9999	E-I
Aur1-19 vs. ipt1Δ PHS180	0.8500	0.4855 to 1.214	Yes	****	<0.0001	E-J
Aur1-19 PHS 180' vs. csg2Δ	-0.4833	-0.8478 to -0.1189	Yes	**	0.0043	F-G
Aur1-19 PHS 180' vs. csg2Δ PHS 180'	0.1300	-0.2345 to 0.4945	No	ns	0.9511	F-H
Aur1-19 PHS 180' vs. ipt1Δ	-0.4133	-0.7778 to -0.04887	Yes	*	0.0186	F-I
Aur1-19 PHS 180' vs. ipt1Δ PHS180	0.4933	0.1289 to 0.8578	Yes	**	0.0034	F-J
csg2Δ vs. csg2Δ PHS 180'	0.6133	0.2489 to 0.9778	Yes	***	0.0003	G-H
csg2Δ vs. ipt1Δ	0.07000	-0.2945 to 0.4345	No	ns	0.9994	G-I
csg2Δ vs. ipt1Δ PHS180	0.9767	0.6122 to 1.341	Yes	****	<0.0001	G-J
csg2Δ PHS 180' vs. ipt1Δ	-0.5433	-0.9078 to -0.1789	Yes	**	0.0012	H-I
csg2Δ PHS 180' vs. ipt1Δ PHS180	0.3633	-0.001131 to 0.7278	No	ns	0.0511	H-J
ipt1Δ vs. ipt1Δ PHS180	0.9067	0.5422 to 1.271	Yes	****	<0.0001	I-J
Test details	Mean 1	Mean 2	Mean Diff.	SE of diff.	n1	n2	q	DF
WT vs. WT 180'	1.000	0.003333	0.9967	0.1029	3	3	13.69	20
WT vs. lip1-1	1.000	0.8067	0.1933	0.1029	3	3	2.656	20
WT vs. lip1-1 PHS 180'	1.000	0.3800	0.6200	0.1029	3	3	8.519	20
WT vs. Aur1-19	1.000	0.8933	0.1067	0.1029	3	3	1.466	20
WT vs. Aur1-19 PHS 180'	1.000	0.5367	0.4633	0.1029	3	3	6.366	20
WT vs. csg2Δ	1.000	1.020	-0.02000	0.1029	3	3	0.2748	20
WT vs. csg2Δ PHS 180'	1.000	0.4067	0.5933	0.1029	3	3	8.153	20
WT vs. ipt1Δ	1.000	0.9500	0.05000	0.1029	3	3	0.6870	20
WT vs. ipt1Δ PHS180	1.000	0.04333	0.9567	0.1029	3	3	13.14	20
WT 180' vs. lip1-1	0.003333	0.8067	-0.8033	0.1029	3	3	11.04	20
WT 180' vs. lip1-1 PHS 180'	0.003333	0.3800	-0.3767	0.1029	3	3	5.176	20
WT 180' vs. Aur1-19	0.003333	0.8933	-0.8900	0.1029	3	3	12.23	20
WT 180' vs. Aur1-19 PHS 180'	0.003333	0.5367	-0.5333	0.1029	3	3	7.328	20
WT 180' vs. csg2Δ	0.003333	1.020	-1.017	0.1029	3	3	13.97	20
WT 180' vs. csg2Δ PHS 180'	0.003333	0.4067	-0.4033	0.1029	3	3	5.542	20
WT 180' vs. ipt1Δ	0.003333	0.9500	-0.9467	0.1029	3	3	13.01	20
WT 180' vs. ipt1Δ PHS180	0.003333	0.04333	-0.04000	0.1029	3	3	0.5496	20
lip1-1 vs. lip1-1 PHS 180'	0.8067	0.3800	0.4267	0.1029	3	3	5.863	20
lip1-1 vs. Aur1-19	0.8067	0.8933	-0.08667	0.1029	3	3	1.191	20
lip1-1 vs. Aur1-19 PHS 180'	0.8067	0.5367	0.2700	0.1029	3	3	3.710	20
lip1-1 vs. csg2Δ	0.8067	1.020	-0.2133	0.1029	3	3	2.931	20
lip1-1 vs. csg2Δ PHS 180'	0.8067	0.4067	0.4000	0.1029	3	3	5.496	20
lip1-1 vs. ipt1Δ	0.8067	0.9500	-0.1433	0.1029	3	3	1.969	20
lip1-1 vs. ipt1Δ PHS180	0.8067	0.04333	0.7633	0.1029	3	3	10.49	20
lip1-1 PHS 180' vs. Aur1-19	0.3800	0.8933	-0.5133	0.1029	3	3	7.053	20
lip1-1 PHS 180' vs. Aur1-19 PHS 180'	0.3800	0.5367	-0.1567	0.1029	3	3	2.153	20
lip1-1 PHS 180' vs. csg2Δ	0.3800	1.020	-0.6400	0.1029	3	3	8.794	20
lip1-1 PHS 180' vs. csg2Δ PHS 180'	0.3800	0.4067	-0.02667	0.1029	3	3	0.3664	20
lip1-1 PHS 180' vs. ipt1Δ	0.3800	0.9500	-0.5700	0.1029	3	3	7.832	20
lip1-1 PHS 180' vs. ipt1Δ PHS180	0.3800	0.04333	0.3367	0.1029	3	3	4.626	20
Aur1-19 vs. Aur1-19 PHS 180'	0.8933	0.5367	0.3567	0.1029	3	3	4.901	20
Aur1-19 vs. csg2Δ	0.8933	1.020	-0.1267	0.1029	3	3	1.740	20
Aur1-19 vs. csg2Δ PHS 180'	0.8933	0.4067	0.4867	0.1029	3	3	6.687	20
Aur1-19 vs. ipt1Δ	0.8933	0.9500	-0.05667	0.1029	3	3	0.7786	20
Aur1-19 vs. ipt1Δ PHS180	0.8933	0.04333	0.8500	0.1029	3	3	11.68	20
Aur1-19 PHS 180' vs. csg2Δ	0.5367	1.020	-0.4833	0.1029	3	3	6.641	20
Aur1-19 PHS 180' vs. csg2Δ PHS 180'	0.5367	0.4067	0.1300	0.1029	3	3	1.786	20
Aur1-19 PHS 180' vs. ipt1Δ	0.5367	0.9500	-0.4133	0.1029	3	3	5.679	20
Aur1-19 PHS 180' vs. ipt1Δ PHS180	0.5367	0.04333	0.4933	0.1029	3	3	6.779	20
csg2Δ vs. csg2Δ PHS 180'	1.020	0.4067	0.6133	0.1029	3	3	8.427	20
csg2Δ vs. ipt1Δ	1.020	0.9500	0.07000	0.1029	3	3	0.9618	20
csg2Δ vs. ipt1Δ PHS180	1.020	0.04333	0.9767	0.1029	3	3	13.42	20
csg2Δ PHS 180' vs. ipt1Δ	0.4067	0.9500	-0.5433	0.1029	3	3	7.466	20
csg2Δ PHS 180' vs. ipt1Δ PHS180	0.4067	0.04333	0.3633	0.1029	3	3	4.992	20
ipt1Δ vs. ipt1Δ PHS180	0.9500	0.04333	0.9067	0.1029	3	3	12.46	20
Compact letter display
csg2Δ	A
WT	A
ipt1Δ	A
Aur1-19	A B
lip1-1	A B
Aur1-19 PHS 180'	B C
csg2Δ PHS 180'	C D
lip1-1 PHS 180'	C D
ipt1Δ PHS180	D E
WT 180'	E
