## Supplementary material for "Regulation of sphingolipid synthesis by the C2H2 zinc finger transcription factor Com2 through ubiquitin-proteasome mediated degradation pathway": Source data-2: Fig. 7H one-way ANOVA of p-p-Ypk1 T662 data.csv

Number of families	1
Number of comparisons per family	45
Alpha	0.05
Tukey's multiple comparisons test	Mean diff.	95.00% CI of diff.	Below threshold?	Summary	Adjusted P Value
WT vs. WT 180'	0.9967	0.6277 to 1.366	Yes	****	<0.0001	A-B
WT vs. lip1-1	0.1433	-0.2257 to 0.5123	No	ns	0.9212	A-C
WT vs. lip1-1 PHS 180'	0.4800	0.1110 to 0.8490	Yes	**	0.0052	A-D
WT vs. Aur1-19	0.4667	0.09768 to 0.8357	Yes	**	0.0068	A-E
WT vs. Aur1-19 PHS 180'	0.4333	0.06435 to 0.8023	Yes	*	0.0137	A-F
WT vs. csg2Δ	0.9800	0.6110 to 1.349	Yes	****	<0.0001	A-G
WT vs. csg2Δ PHS 180'	1.000	0.6310 to 1.369	Yes	****	<0.0001	A-H
WT vs. ipt1Δ	0.3833	0.01435 to 0.7523	Yes	*	0.0377	A-I
WT vs. ipt1Δ PHS180	1.000	0.6310 to 1.369	Yes	****	<0.0001	A-J
WT 180' vs. lip1-1	-0.8533	-1.222 to -0.4843	Yes	****	<0.0001	B-C
WT 180' vs. lip1-1 PHS 180'	-0.5167	-0.8857 to -0.1477	Yes	**	0.0024	B-D
WT 180' vs. Aur1-19	-0.5300	-0.8990 to -0.1610	Yes	**	0.0018	B-E
WT 180' vs. Aur1-19 PHS 180'	-0.5633	-0.9323 to -0.1943	Yes	***	0.0009	B-F
WT 180' vs. csg2Δ	-0.01667	-0.3857 to 0.3523	No	ns	>0.9999	B-G
WT 180' vs. csg2Δ PHS 180'	0.003333	-0.3657 to 0.3723	No	ns	>0.9999	B-H
WT 180' vs. ipt1Δ	-0.6133	-0.9823 to -0.2443	Yes	***	0.0003	B-I
WT 180' vs. ipt1Δ PHS180	0.003333	-0.3657 to 0.3723	No	ns	>0.9999	B-J
lip1-1 vs. lip1-1 PHS 180'	0.3367	-0.03232 to 0.7057	No	ns	0.0923	C-D
lip1-1 vs. Aur1-19	0.3233	-0.04565 to 0.6923	No	ns	0.1175	C-E
lip1-1 vs. Aur1-19 PHS 180'	0.2900	-0.07899 to 0.6590	No	ns	0.2074	C-F
lip1-1 vs. csg2Δ	0.8367	0.4677 to 1.206	Yes	****	<0.0001	C-G
lip1-1 vs. csg2Δ PHS 180'	0.8567	0.4877 to 1.226	Yes	****	<0.0001	C-H
lip1-1 vs. ipt1Δ	0.2400	-0.1290 to 0.6090	No	ns	0.4276	C-I
lip1-1 vs. ipt1Δ PHS180	0.8567	0.4877 to 1.226	Yes	****	<0.0001	C-J
lip1-1 PHS 180' vs. Aur1-19	-0.01333	-0.3823 to 0.3557	No	ns	>0.9999	D-E
lip1-1 PHS 180' vs. Aur1-19 PHS 180'	-0.04667	-0.4157 to 0.3223	No	ns	>0.9999	D-F
lip1-1 PHS 180' vs. csg2Δ	0.5000	0.1310 to 0.8690	Yes	**	0.0034	D-G
lip1-1 PHS 180' vs. csg2Δ PHS 180'	0.5200	0.1510 to 0.8890	Yes	**	0.0022	D-H
lip1-1 PHS 180' vs. ipt1Δ	-0.09667	-0.4657 to 0.2723	No	ns	0.9934	D-I
lip1-1 PHS 180' vs. ipt1Δ PHS180	0.5200	0.1510 to 0.8890	Yes	**	0.0022	D-J
Aur1-19 vs. Aur1-19 PHS 180'	-0.03333	-0.4023 to 0.3357	No	ns	>0.9999	E-F
Aur1-19 vs. csg2Δ	0.5133	0.1443 to 0.8823	Yes	**	0.0026	E-G
Aur1-19 vs. csg2Δ PHS 180'	0.5333	0.1643 to 0.9023	Yes	**	0.0017	E-H
Aur1-19 vs. ipt1Δ	-0.08333	-0.4523 to 0.2857	No	ns	0.9978	E-I
Aur1-19 vs. ipt1Δ PHS180	0.5333	0.1643 to 0.9023	Yes	**	0.0017	E-J
Aur1-19 PHS 180' vs. csg2Δ	0.5467	0.1777 to 0.9157	Yes	**	0.0013	F-G
Aur1-19 PHS 180' vs. csg2Δ PHS 180'	0.5667	0.1977 to 0.9357	Yes	***	0.0008	F-H
Aur1-19 PHS 180' vs. ipt1Δ	-0.05000	-0.4190 to 0.3190	No	ns	>0.9999	F-I
Aur1-19 PHS 180' vs. ipt1Δ PHS180	0.5667	0.1977 to 0.9357	Yes	***	0.0008	F-J
csg2Δ vs. csg2Δ PHS 180'	0.02000	-0.3490 to 0.3890	No	ns	>0.9999	G-H
csg2Δ vs. ipt1Δ	-0.5967	-0.9657 to -0.2277	Yes	***	0.0004	G-I
csg2Δ vs. ipt1Δ PHS180	0.02000	-0.3490 to 0.3890	No	ns	>0.9999	G-J
csg2Δ PHS 180' vs. ipt1Δ	-0.6167	-0.9857 to -0.2477	Yes	***	0.0003	H-I
csg2Δ PHS 180' vs. ipt1Δ PHS180	0.000	-0.3690 to 0.3690	No	ns	>0.9999	H-J
ipt1Δ vs. ipt1Δ PHS180	0.6167	0.2477 to 0.9857	Yes	***	0.0003	I-J
Test details	Mean 1	Mean 2	Mean diff.	SE of diff.	n1	n2	q	DF
WT vs. WT 180'	1.000	0.003333	0.9967	0.1042	3	3	13.53	20
WT vs. lip1-1	1.000	0.8567	0.1433	0.1042	3	3	1.945	20
WT vs. lip1-1 PHS 180'	1.000	0.5200	0.4800	0.1042	3	3	6.515	20
WT vs. Aur1-19	1.000	0.5333	0.4667	0.1042	3	3	6.334	20
WT vs. Aur1-19 PHS 180'	1.000	0.5667	0.4333	0.1042	3	3	5.881	20
WT vs. csg2Δ	1.000	0.02000	0.9800	0.1042	3	3	13.30	20
WT vs. csg2Δ PHS 180'	1.000	0.000	1.000	0.1042	3	3	13.57	20
WT vs. ipt1Δ	1.000	0.6167	0.3833	0.1042	3	3	5.203	20
WT vs. ipt1Δ PHS180	1.000	0.000	1.000	0.1042	3	3	13.57	20
WT 180' vs. lip1-1	0.003333	0.8567	-0.8533	0.1042	3	3	11.58	20
WT 180' vs. lip1-1 PHS 180'	0.003333	0.5200	-0.5167	0.1042	3	3	7.012	20
WT 180' vs. Aur1-19	0.003333	0.5333	-0.5300	0.1042	3	3	7.193	20
WT 180' vs. Aur1-19 PHS 180'	0.003333	0.5667	-0.5633	0.1042	3	3	7.646	20
WT 180' vs. csg2Δ	0.003333	0.02000	-0.01667	0.1042	3	3	0.2262	20
WT 180' vs. csg2Δ PHS 180'	0.003333	0.000	0.003333	0.1042	3	3	0.04524	20
WT 180' vs. ipt1Δ	0.003333	0.6167	-0.6133	0.1042	3	3	8.324	20
WT 180' vs. ipt1Δ PHS180	0.003333	0.000	0.003333	0.1042	3	3	0.04524	20
lip1-1 vs. lip1-1 PHS 180'	0.8567	0.5200	0.3367	0.1042	3	3	4.569	20
lip1-1 vs. Aur1-19	0.8567	0.5333	0.3233	0.1042	3	3	4.388	20
lip1-1 vs. Aur1-19 PHS 180'	0.8567	0.5667	0.2900	0.1042	3	3	3.936	20
lip1-1 vs. csg2Δ	0.8567	0.02000	0.8367	0.1042	3	3	11.36	20
lip1-1 vs. csg2Δ PHS 180'	0.8567	0.000	0.8567	0.1042	3	3	11.63	20
lip1-1 vs. ipt1Δ	0.8567	0.6167	0.2400	0.1042	3	3	3.257	20
lip1-1 vs. ipt1Δ PHS180	0.8567	0.000	0.8567	0.1042	3	3	11.63	20
lip1-1 PHS 180' vs. Aur1-19	0.5200	0.5333	-0.01333	0.1042	3	3	0.1810	20
lip1-1 PHS 180' vs. Aur1-19 PHS 180'	0.5200	0.5667	-0.04667	0.1042	3	3	0.6334	20
lip1-1 PHS 180' vs. csg2Δ	0.5200	0.02000	0.5000	0.1042	3	3	6.786	20
lip1-1 PHS 180' vs. csg2Δ PHS 180'	0.5200	0.000	0.5200	0.1042	3	3	7.057	20
lip1-1 PHS 180' vs. ipt1Δ	0.5200	0.6167	-0.09667	0.1042	3	3	1.312	20
lip1-1 PHS 180' vs. ipt1Δ PHS180	0.5200	0.000	0.5200	0.1042	3	3	7.057	20
Aur1-19 vs. Aur1-19 PHS 180'	0.5333	0.5667	-0.03333	0.1042	3	3	0.4524	20
Aur1-19 vs. csg2Δ	0.5333	0.02000	0.5133	0.1042	3	3	6.967	20
Aur1-19 vs. csg2Δ PHS 180'	0.5333	0.000	0.5333	0.1042	3	3	7.238	20
Aur1-19 vs. ipt1Δ	0.5333	0.6167	-0.08333	0.1042	3	3	1.131	20
Aur1-19 vs. ipt1Δ PHS180	0.5333	0.000	0.5333	0.1042	3	3	7.238	20
Aur1-19 PHS 180' vs. csg2Δ	0.5667	0.02000	0.5467	0.1042	3	3	7.419	20
Aur1-19 PHS 180' vs. csg2Δ PHS 180'	0.5667	0.000	0.5667	0.1042	3	3	7.691	20
Aur1-19 PHS 180' vs. ipt1Δ	0.5667	0.6167	-0.05000	0.1042	3	3	0.6786	20
Aur1-19 PHS 180' vs. ipt1Δ PHS180	0.5667	0.000	0.5667	0.1042	3	3	7.691	20
csg2Δ vs. csg2Δ PHS 180'	0.02000	0.000	0.02000	0.1042	3	3	0.2714	20
csg2Δ vs. ipt1Δ	0.02000	0.6167	-0.5967	0.1042	3	3	8.098	20
csg2Δ vs. ipt1Δ PHS180	0.02000	0.000	0.02000	0.1042	3	3	0.2714	20
csg2Δ PHS 180' vs. ipt1Δ	0.000	0.6167	-0.6167	0.1042	3	3	8.369	20
csg2Δ PHS 180' vs. ipt1Δ PHS180	0.000	0.000	0.000	0.1042	3	3	0.000	20
ipt1Δ vs. ipt1Δ PHS180	0.6167	0.000	0.6167	0.1042	3	3	8.369	20
Compact letter display
WT	A
lip1-1	A B
ipt1Δ	B
Aur1-19 PHS 180'	B
Aur1-19	B
lip1-1 PHS 180'	B
csg2Δ	C
WT 180'	C
csg2Δ PHS 180'	C
ipt1Δ PHS180	C
