## Supplementary material for "Regulation of sphingolipid synthesis by the C2H2 zinc finger transcription factor Com2 through ubiquitin-proteasome mediated degradation pathway": Source data-2: Fig. 7H p-Ypk1 T662 data.csv

WT	WT	WT	WT 180'	WT 180'	WT 180'	lip1-1	lip1-1	lip1-1	lip1-1 PHS 180'	lip1-1 PHS 180'	lip1-1 PHS 180'	Aur1-19	Aur1-19	Aur1-19	Aur1-19 PHS 180'	Aur1-19 PHS 180'	Aur1-19 PHS 180'	csg2Δ	csg2Δ	csg2Δ	csg2Δ PHS 180'	csg2Δ PHS 180'	csg2Δ PHS 180'	ipt1Δ	ipt1Δ	ipt1Δ	ipt1Δ PHS180	ipt1Δ PHS180	ipt1Δ PHS180
1	1	1	0.01	0	0	0.8	0.64	1.13	0.51	0.53	0.52	0.44	0.47	0.69	0.61	0.51	0.58	0.02	0.04	0	0	0	0	0.31	0.86	0.68	0	0	0
