## Supplementary material for "Regulation of sphingolipid synthesis by the C2H2 zinc finger transcription factor Com2 through ubiquitin-proteasome mediated degradation pathway": Source data-2: Fig. 7J 2way ANOVA of proteasome inhibitors data.csv

Compare cell means with others in its row and its column
Number of families	6
Number of comparisons per row family	1
Number of comparisons per column family	6
Alpha	0.05
Šídák's multiple comparisons test	Mean diff.	95.00% CI of diff.	Below threshold?	Summary	Adjusted P Value
Row 1
None vs. Proteasome inhibots (+)	0.000	-0.2263 to 0.2263	No	ns	>0.9999
Row 2
None vs. Proteasome inhibots (+)	-0.3933	-0.6196 to -0.1671	Yes	**	0.0020
Row 3
None vs. Proteasome inhibots (+)	-0.5833	-0.8096 to -0.3571	Yes	****	<0.0001
Row 4
None vs. Proteasome inhibots (+)	-0.5300	-0.7563 to -0.3037	Yes	***	0.0001
None
Row 1 vs. Row 2	0.4733	0.1533 to 0.7933	Yes	**	0.0025
Row 1 vs. Row 3	0.7067	0.3867 to 1.027	Yes	****	<0.0001
Row 1 vs. Row 4	0.7500	0.4300 to 1.070	Yes	****	<0.0001
Row 2 vs. Row 3	0.2333	-0.08666 to 0.5533	No	ns	0.2367
Row 2 vs. Row 4	0.2767	-0.04333 to 0.5967	No	ns	0.1123
Row 3 vs. Row 4	0.04333	-0.2767 to 0.3633	No	ns	0.9991
Proteasome inhibots (+)
Row 1 vs. Row 2	0.08000	-0.2400 to 0.4000	No	ns	0.9764
Row 1 vs. Row 3	0.1233	-0.1967 to 0.4433	No	ns	0.8421
Row 1 vs. Row 4	0.2200	-0.1000 to 0.5400	No	ns	0.2920
Row 2 vs. Row 3	0.04333	-0.2767 to 0.3633	No	ns	0.9991
Row 2 vs. Row 4	0.1400	-0.1800 to 0.4600	No	ns	0.7534
Row 3 vs. Row 4	0.09667	-0.2233 to 0.4167	No	ns	0.9424
Test details	Mean 1	Mean 2	Mean diff.	SE of diff.	N1	N2	t	DF
Row 1
None vs. Proteasome inhibots (+)	1.000	1.000	0.000	0.1067	3	3	0.000	16.00
Row 2
None vs. Proteasome inhibots (+)	0.5267	0.9200	-0.3933	0.1067	3	3	3.685	16.00
Row 3
None vs. Proteasome inhibots (+)	0.2933	0.8767	-0.5833	0.1067	3	3	5.465	16.00
Row 4
None vs. Proteasome inhibots (+)	0.2500	0.7800	-0.5300	0.1067	3	3	4.966	16.00
None
Row 1 vs. Row 2	1.000	0.5267	0.4733	0.1067	3	3	4.435	16.00
Row 1 vs. Row 3	1.000	0.2933	0.7067	0.1067	3	3	6.621	16.00
Row 1 vs. Row 4	1.000	0.2500	0.7500	0.1067	3	3	7.027	16.00
Row 2 vs. Row 3	0.5267	0.2933	0.2333	0.1067	3	3	2.186	16.00
Row 2 vs. Row 4	0.5267	0.2500	0.2767	0.1067	3	3	2.592	16.00
Row 3 vs. Row 4	0.2933	0.2500	0.04333	0.1067	3	3	0.4060	16.00
Proteasome inhibots (+)
Row 1 vs. Row 2	1.000	0.9200	0.08000	0.1067	3	3	0.7495	16.00
Row 1 vs. Row 3	1.000	0.8767	0.1233	0.1067	3	3	1.156	16.00
Row 1 vs. Row 4	1.000	0.7800	0.2200	0.1067	3	3	2.061	16.00
Row 2 vs. Row 3	0.9200	0.8767	0.04333	0.1067	3	3	0.4060	16.00
Row 2 vs. Row 4	0.9200	0.7800	0.1400	0.1067	3	3	1.312	16.00
Row 3 vs. Row 4	0.8767	0.7800	0.09667	0.1067	3	3	0.9057	16.00
