## Supplementary material for "Regulation of sphingolipid synthesis by the C2H2 zinc finger transcription factor Com2 through ubiquitin-proteasome mediated degradation pathway": Source data-2: Fig. 7J data.csv

PHS (min)	None	None	None	Proteasome inhibots (+)	Proteasome inhibots (+)	Proteasome inhibots (+)
0	1.00	1.00	1.00	1.00	1.00	1.00
20	0.47	0.50	0.61	0.85	0.84	1.07
40	0.10	0.40	0.38	0.91	0.85	0.87
60	0.13	0.27	0.35	0.78	1.05	0.51
