## Supplementary material for "Regulation of sphingolipid synthesis by the C2H2 zinc finger transcription factor Com2 through ubiquitin-proteasome mediated degradation pathway": Source data-2: Fig. 8E data.csv

WT PHS 0'	WT PHS 0'	WT PHS 0'	K23, 35, 51R PHS 0'	K23, 35, 51R PHS 0'	K23, 35, 51R PHS 0'	WT PHS 180'	WT PHS 180'	WT PHS 180'	K23, 35, 51R PHS 180'	K23, 35, 51R PHS 180'	K23, 35, 51R PHS 180'
100	100	100	142	97	137	18	2	5	106	52	63
