## Supplementary material for "Regulation of sphingolipid synthesis by the C2H2 zinc finger transcription factor Com2 through ubiquitin-proteasome mediated degradation pathway": Source data-2: Fig. 8E one-way ANOVA of Fig. 8E data.csv

Number of families	1
Number of comparisons per family	6
Alpha	0.05
Tukey's multiple comparisons test	Mean diff.	95.00% CI of diff.	Below threshold?	Summary	Adjusted P Value
WT PHS 0' vs. K23, 35, 51R PHS 0'	-25.33	-75.88 to 25.22	No	ns	0.4276	A-B
WT PHS 0' vs. WT PHS 180'	91.67	41.12 to 142.2	Yes	**	0.0018	A-C
WT PHS 0' vs. K23, 35, 51R PHS 180'	26.33	-24.22 to 76.88	No	ns	0.3976	A-D
K23, 35, 51R PHS 0' vs. WT PHS 180'	117.0	66.45 to 167.5	Yes	***	0.0003	B-C
K23, 35, 51R PHS 0' vs. K23, 35, 51R PHS 180'	51.67	1.117 to 102.2	Yes	*	0.0453	B-D
WT PHS 180' vs. K23, 35, 51R PHS 180'	-65.33	-115.9 to -14.78	Yes	*	0.0138	C-D
Test details	Mean 1	Mean 2	Mean diff.	SE of diff.	n1	n2	q	DF
WT PHS 0' vs. K23, 35, 51R PHS 0'	100.0	125.3	-25.33	15.79	3	3	2.270	8
WT PHS 0' vs. WT PHS 180'	100.0	8.333	91.67	15.79	3	3	8.213	8
WT PHS 0' vs. K23, 35, 51R PHS 180'	100.0	73.67	26.33	15.79	3	3	2.359	8
K23, 35, 51R PHS 0' vs. WT PHS 180'	125.3	8.333	117.0	15.79	3	3	10.48	8
K23, 35, 51R PHS 0' vs. K23, 35, 51R PHS 180'	125.3	73.67	51.67	15.79	3	3	4.629	8
WT PHS 180' vs. K23, 35, 51R PHS 180'	8.333	73.67	-65.33	15.79	3	3	5.853	8
Compact letter display
K23, 35, 51R PHS 0'	A
WT PHS 0'	A B
K23, 35, 51R PHS 180'	B
WT PHS 180'	C
