## Supplementary material for "Regulation of sphingolipid synthesis by the C2H2 zinc finger transcription factor Com2 through ubiquitin-proteasome mediated degradation pathway": Source data-2: Fig. 8J data.csv

	WT PHS 0'	WT PHS 0'	WT PHS 0'	ST-A10 PSH 0'	ST-A10 PSH 0'	ST-A10 PSH 0'	WT PHS 180'	WT PHS 180'	WT PHS 180'	ST-A10 PSH180'	ST-A10 PSH180'	ST-A10 PSH180'
PHS 0'	86.550000000	119.720000000	93.730000000	138.320000000	137.880000000	109.000000000	3.170000000	1.980000000	3.750000000	64.500000000	60.970000000	34.480000000
