## Supplementary material for "Regulation of sphingolipid synthesis by the C2H2 zinc finger transcription factor Com2 through ubiquitin-proteasome mediated degradation pathway": Source data-2: FIg. 8J Ordinary one-way ANOVA of Fig 8J data.csv

Number of families	1
Number of comparisons per family	6
Alpha	0.05
Tukey's multiple comparisons test	Mean diff.	95.00% CI of diff.	Below threshold?	Summary	Adjusted P Value
WT PHS 0' vs. ST-A10 PSH 0'	-28.40	-66.67 to 9.870	No	ns	0.1595	A-B
WT PHS 0' vs. WT PHS 180'	97.03	58.76 to 135.3	Yes	***	0.0002	A-C
WT PHS 0' vs. ST-A10 PSH180'	46.68	8.413 to 84.95	Yes	*	0.0189	A-D
ST-A10 PSH 0' vs. WT PHS 180'	125.4	87.16 to 163.7	Yes	****	<0.0001	B-C
ST-A10 PSH 0' vs. ST-A10 PSH180'	75.08	36.81 to 113.4	Yes	**	0.0011	B-D
WT PHS 180' vs. ST-A10 PSH180'	-50.35	-88.62 to -12.08	Yes	*	0.0125	C-D
Test details	Mean 1	Mean 2	Mean diff.	SE of diff.	n1	n2	q	DF
WT PHS 0' vs. ST-A10 PSH 0'	100.0	128.4	-28.40	11.95	3	3	3.361	8
WT PHS 0' vs. WT PHS 180'	100.0	2.967	97.03	11.95	3	3	11.48	8
WT PHS 0' vs. ST-A10 PSH180'	100.0	53.32	46.68	11.95	3	3	5.524	8
ST-A10 PSH 0' vs. WT PHS 180'	128.4	2.967	125.4	11.95	3	3	14.84	8
ST-A10 PSH 0' vs. ST-A10 PSH180'	128.4	53.32	75.08	11.95	3	3	8.885	8
WT PHS 180' vs. ST-A10 PSH180'	2.967	53.32	-50.35	11.95	3	3	5.958	8
Compact letter display
ST-A10 PSH 0'	A
WT PHS 0'	A
ST-A10 PSH180'	B
WT PHS 180'	C
